# Mucin-enriched environment shapes bacteriophage protection against *Pseudomonas aeruginosa* in airway epithelial cells

**DOI:** 10.1101/2025.10.17.683030

**Authors:** Daniel de Oliveira Patricio, Katri Niitti, Lucilene Wildner Granella, Valtteri Suokko, Gabriel Magno de Freitas Almeida, Lotta-Riina Sundberg

**Affiliations:** Department of Biological and Environment Science, Nanoscience Center, University of Jyväskylä, Jyväskylä, Finland; The Norwegian College of Fishery Science, Faculty of Biosciences, Fisheries and Economics, UiT— The Arctic University of Norway, Tromsø, Norway

## Abstract

Mucin hypersecretion, a hallmark of chronic respiratory diseases (CRD), creates a complex microenvironment that reshapes host immunity and microbial behavior. However, its impact on bacteriophage therapy remains poorly understood. Here, we demonstrate that, despite reducing *Pseudomonas aeruginosa* internalization, exogenous mucin increases bacterial-induced cytotoxicity and inflammation in airway epithelial cells, while driving CRD-like transcriptional changes, including hypoxia and stress responses. Under bacterial culture, mucin selectively downregulates bacterial virulence factors without impairing growth. *P. aeruginosa*-infecting bacteriophage DMS3vir retains full lytic activity in mucin-rich conditions and, in synergy with mucin, enhances protection against cytotoxicity in epithelial cells. DMS3vir also reduces IL-8 gene expression without triggering antiviral responses. Furthermore, mucin supplementation shapes phage-resistant *P. aeruginosa* phenotypes, altering colony pigmentation, pyocyanin production, and motility, influencing virulence trade-offs. These findings uncover the dual role of mucins as modulators of infection and sensitizers to phage protection, paving the way for optimized, mucosa-adapted phage therapies in chronic lung diseases.
