## Supplementary material for "Mucin-enriched environment shapes bacteriophage protection against *Pseudomonas aeruginosa* in airway epithelial cells": SupplData02a_RNA_GOdown.xlsx

### Sheet: SupplData02a_RNA_GOdown
ID	Description	GeneRatio	BgRatio	RichFactor	FoldEnrichment	zScore	pvalue	p.adjust	qvalue	geneID	Count	Group
GO:0001837	Epithelial to Mesenchymal Transition	10/141	214/21468	0.046729	7.11473	7.30962	1.56e-06	0.000843	0.000688	PHLDB1/HIF1A/EDN1/EPHA4/SLC39A10/BAMBI/TBX3/LDLRAD4/COL1A1/AXIN2	10	Adhesion, Junctions & Plasticity
GO:0007179	TGF-Beta Receptor Signaling Pathway	9/141	265/21468	0.0339623	5.17094	5.55505	6.58e-05	0.0118775	0.00969812	THBS1/ONECUT2/ID1/HSPA1A/LTBP2/ITGB6/BAMBI/SKIL/LDLRAD4	9	Growth-Factor Signaling
GO:0008543	FGF Receptor Signaling Pathway	5/141	94/21468	0.0531915	8.09869	5.60828	0.000391	0.0264481	0.0215951	SULF2/THBS1/FLRT2/FLRT3/FGFR3	5	Growth-Factor Signaling
GO:1901888	Cell junction Assembly	8/141	304/21468	0.0263158	4.00672	4.293	0.000918	0.035354	0.0288669	THBS1/FLRT2/CNTNAP2/SNAP25/SYNDIG1/FLRT3/MDGA1/EPHB2	8	Adhesion, Junctions & Plasticity
GO:0007162	Cell Adhesion	9/141	392/21468	0.0229592	3.49566	4.05475	0.00116008	0.0367683	0.0300217	THBS1/PODXL/RND1/EPHA4/ABCA12/TGFBI/CORO2B/EPHB2/COL1A1	9	Adhesion, Junctions & Plasticity
GO:0071356	Response to TNF	7/141	265/21468	0.0264151	4.02184	4.02463	0.00187416	0.0444866	0.0363237	THBS1/GPS2/HSPA1B/ANKRD1/HSPA1A/EDN1/COL1A1	7	Stress & Inflammation
GO:0034599	Response to Oxidative Stress	7/141	279/21468	0.0250896	3.82003	3.85505	0.00250203	0.0476794	0.0389307	SLC7A11/FOXO1/HSPA1B/HSPA1A/HIF1A/EDN1/PDGFRA	7	Stress & Inflammation
