## Supplementary material for "Mucin-enriched environment shapes bacteriophage protection against *Pseudomonas aeruginosa* in airway epithelial cells": SupplData02b_RNA_GOup.xlsx

### Sheet: SupplData02b_RNA_GOup
ID	Description	GeneRatio	BgRatio	RichFactor	FoldEnrichment	zScore	pvalue	p.adjust	qvalue	geneID	Count	Group
GO:0001666	Response to Hypoxia	29/230	348/21468	0.0833333	7.77826	13.2664	1.11e-17	3.5e-14	2.87e-14	MIR210/STC2/ANGPTL4/CA9/STC1/PDK1/NDRG1/SLC2A1/HK2/CITED2/EGLN3/BNIP3/BNIP3L/EGR1/FAM162A/NOL3/GATA6/VEGFA/ADM/VEGFC/DDIT4/LOXL2/ERO1A/FOS/HILPDA/PGK1/PLOD2/AK4/CD24	29	Stress & Inflammation
GO:0006096	Glycolytic Process	7/230	107/21468	0.0654206	6.1063	5.51036	0.000156	0.0115996	0.00951141	ALDOC/ENO2/HK2/GPI/DDIT4/PGK1/IER3	7	Metabolic Reprogramming
GO:0141091	TGF-Beta Receptor Superfamily Signaling Pathway	14/230	432/21468	0.0324074	3.02488	4.42438	0.00025	0.0131278	0.0107645	MIR210/CITED2/LOX/JUN/EGR1/GATA6/SPRY1/ERO1A/FOS/SAP30/POU5F1/GDF15/UBE2O/FBXL15	14	Growth-Factor Signaling
GO:0034976	Response to Endoplasmic Reticulum Stress	11/230	316/21468	0.0348101	3.24915	4.19159	0.000639	0.0235174	0.0192837	CHAC1/STC2/TRIB3/DDIT3/JUN/ANKZF1/FBXO27/ERO1A/ATF3/AGR2/HERPUD1	11	Stress & Inflammation
GO:0030856	Epithelial Cell Differentiation	8/230	190/21468	0.0421053	3.93007	4.22165	0.00105155	0.0287941	0.0236105	MAFF/SOX9/S1PR2/VEGFA/SPRY1/ERRFI1/BTG1/CD24	8	Adhesion, Junctions & Plasticity
GO:0007173	EGF Receptor Signaling Pathway	6/230	115/21468	0.0521739	4.86987	4.3302	0.00150994	0.0347066	0.0284586	GPRC5A/SOX9/ERRFI1/WDR54/PLAUR/AGR2	6	Growth-Factor Signaling
GO:0006986	Response to Unfolded Protein	7/230	161/21468	0.0434783	4.05822	4.05335	0.00178877	0.0373725	0.0306445	CHAC1/STC2/DDIT3/ERO1A/ATF3/AGR2/HERPUD1	7	Stress & Inflammation
GO:0033628	Cell Adhesion Mediated by Integrin	4/230	51/21468	0.0784314	7.32072	4.70289	0.00216212	0.0420279	0.0344619	ITGB3/MUC1/CIB1/EFNA1	4	Adhesion, Junctions & Plasticity
GO:0034331	Cell Junction Maintenance	4/230	53/21468	0.0754717	7.04446	4.58489	0.00249167	0.0453542	0.0371894	ITGB3/C1QL1/MTSS1/CLDN1	4	Adhesion, Junctions & Plasticity
