## Supplementary material for "Mucin-enriched environment shapes bacteriophage protection against *Pseudomonas aeruginosa* in airway epithelial cells": SupplData03_DNA_PA14_Mutations.xlsx

### Sheet: SupplData03_DNA_PA14_Mutations
Sample	Group	MutationKey	CHROM	POS	REF	ALT	GeneID	GeneName	Consequence	VariantType	POS_AA	REF_AA	ALT_AA	GT	FREQ	DP
BIM_1	BIM	NC_008463.1_115601_T_C_BIM_1	NC_008463.1	115601	T	C	PA14_00490	PA14_00490	Nonsynonymous	SNP	23	I	T	0/1	0.0216	231
BIM_1	BIM	NC_008463.1_301549_T_C_BIM_1	NC_008463.1	301549	T	C	PA14_01355	PA14_01355	Nonsynonymous	SNP	383	I	T	0/1	0.0168	298
BIM_1	BIM	NC_008463.1_307608_T_C_BIM_1	NC_008463.1	307608	T	C	PA14_01380	cyoE1	Nonsynonymous	SNP	20	D	G	0/1	0.0147	341
BIM_1	BIM	NC_008463.1_871078_T_G_BIM_1	NC_008463.1	871078	T	G	PA14_04095	PA14_04095	Nonsynonymous	SNP	131	T	P	0/1	0.0338	148
BIM_1	BIM	NC_008463.1_972214_T_C_BIM_1	NC_008463.1	972214	T	C	PA14_04515	PA14_04515	Nonsynonymous	SNP	41	I	T	0/1	0.0266	188
BIM_1	BIM	NC_008463.1_1199905_A_G_BIM_1	NC_008463.1	1199905	A	G	PA14_05600	PA14_05600	Nonsynonymous	SNP	222	I	V	0/1	0.0505	99
BIM_1	BIM	NC_008463.1_1743279_G_C_BIM_1	NC_008463.1	1743279	G	C	PA14_08100	PA14_08100	Nonsynonymous	SNP	393	P	A	0/1	0.045	111
BIM_1	BIM	NC_008463.1_1750280_G_C_BIM_1	NC_008463.1	1750280	G	C	PA14_08145	phnE	Nonsynonymous	SNP	11	A	P	0/1	0.0373	134
BIM_1	BIM	NC_008463.1_1913489_C_G_BIM_1	NC_008463.1	1913489	C	G	PA14_08885	PA14_08885	Nonsynonymous	SNP	50	G	A	0/1	0.0633	79
BIM_1	BIM	NC_008463.1_2801132_A_G_BIM_1	NC_008463.1	2801132	A	G	PA14_13140	PA14_13140	Nonsynonymous	SNP	289	I	V	0/1	0.0446	112
BIM_1	BIM	NC_008463.1_2818143_C_G_BIM_1	NC_008463.1	2818143	C	G	PA14_13220	mexE	Nonsynonymous	SNP	156	V	L	0/1	0.0376	133
BIM_1	BIM	NC_008463.1_2881395_G_T_BIM_1	NC_008463.1	2881395	G	T	PA14_13435	PA14_13435	Nonsynonymous	SNP	89	A	S	0/1	0.0376	133
BIM_1	BIM	NC_008463.1_2901391_T_C_BIM_1	NC_008463.1	2901391	T	C	PA14_13505	PA14_13505	Nonsynonymous	SNP	368	S	P	0/1	0.0289	173
BIM_1	BIM	NC_008463.1_2939321_A_G_BIM_1	NC_008463.1	2939321	A	G	PA14_13610	PA14_13610	Nonsynonymous	SNP	32	L	P	0/1	0.0222	225
BIM_1	BIM	NC_008463.1_2986911_A_G_BIM_1	NC_008463.1	2986911	A	G	PA14_13720	fpvA	Nonsynonymous	SNP	566	S	P	0/1	0.0192	261
BIM_1	BIM	NC_008463.1_3313543_C_G_BIM_1	NC_008463.1	3313543	C	G	PA14_15145	ada	Nonsynonymous	SNP	68	A	P	0/1	0.0336	149
BIM_1	BIM	NC_008463.1_3410788_C_G_BIM_1	NC_008463.1	3410788	C	G	PA14_15535	PA14_15535	Nonsynonymous	SNP	172	E	D	0/1	0.0345	145
BIM_1	BIM	NC_008463.1_3497035_A_G_BIM_1	NC_008463.1	3497035	A	G	PA14_15950	PA14_15950	Nonsynonymous	SNP	204	T	A	0/1	0.0282	177
BIM_1	BIM	NC_008463.1_3529613_T_C_BIM_1	NC_008463.1	3529613	T	C	PA14_16065	cobN	Nonsynonymous	SNP	1090	I	V	0/1	0.0472	106
BIM_1	BIM	NC_008463.1_4092450_G_C_BIM_1	NC_008463.1	4092450	G	C	PA14_18675	PA14_18675	Nonsynonymous	SNP	266	R	G	0/1	0.0388	129
BIM_1	BIM	NC_008463.1_4212457_T_C_BIM_1	NC_008463.1	4212457	T	C	PA14_19220	phnX	Nonsynonymous	SNP	234	T	A	0/1	0.0357	140
BIM_1	BIM	NC_008463.1_4340196_T_C_BIM_1	NC_008463.1	4340196	T	C	PA14_19825	ddaR	Nonsynonymous	SNP	282	I	V	0/1	0.0342	146
BIM_1	BIM	NC_008463.1_4501391_C_G_BIM_1	NC_008463.1	4501391	C	G	PA14_20570	amiB	Nonsynonymous	SNP	204	A	P	0/1	0.045	111
BIM_1	BIM	NC_008463.1_4706732_G_C_BIM_1	NC_008463.1	4706732	G	C	PA14_21615	PA14_21615	Nonsynonymous	SNP	214	A	P	0/1	0.0394	127
BIM_1	BIM	NC_008463.1_4787279_G_C_BIM_1	NC_008463.1	4787279	G	C	PA14_21985	prpF	Nonsynonymous	SNP	8	R	P	0/1	0.0667	75
BIM_1	BIM	NC_008463.1_5678110_G_C_BIM_1	NC_008463.1	5678110	G	C	PA14_26045	PA14_26045	Nonsynonymous	SNP	32	R	P	0/1	0.0427	117
BIM_1	BIM	NC_008463.1_6043391_G_C_BIM_1	NC_008463.1	6043391	G	C	PA14_27590	PA14_27590	Nonsynonymous	SNP	68	A	P	0/1	0.0435	115
BIM_1	BIM	NC_008463.1_6193653_G_C_BIM_1	NC_008463.1	6193653	G	C	PA14_28305	PA14_28305	Nonsynonymous	SNP	20	A	G	0/1	0.05	100
BIM_2	BIM	NC_008463.1_93852_A_G_BIM_2	NC_008463.1	93852	A	G	PA14_00395	PA14_00395	Nonsynonymous	SNP	65	L	P	0/1	0.0222	225
BIM_2	BIM	NC_008463.1_112078_A_C_BIM_2	NC_008463.1	112078	A	C	PA14_00475	tas1	Nonsynonymous	SNP	167	V	G	0/1	0.0207	241
BIM_2	BIM	NC_008463.1_201318_T_C_BIM_2	NC_008463.1	201318	T	C	PA14_00910	PA14_00910	Nonsynonymous	SNP	537	I	V	0/1	0.0184	272
BIM_2	BIM	NC_008463.1_240593_G_C_BIM_2	NC_008463.1	240593	G	C	PA14_01090	PA14_01090	Nonsynonymous	SNP	71	G	A	0/1	0.0215	233
BIM_2	BIM	NC_008463.1_400958_T_C_BIM_2	NC_008463.1	400958	T	C	PA14_01830	PA14_01830	Nonsynonymous	SNP	327	D	G	0/1	0.0331	151
BIM_2	BIM	NC_008463.1_874903_A_G_BIM_2	NC_008463.1	874903	A	G	PA14_04115	PA14_04115	Nonsynonymous	SNP	80	I	T	0/1	0.0246	203
BIM_2	BIM	NC_008463.1_931256_A_C_BIM_2	NC_008463.1	931256	A	C	PA14_04340	PA14_04340	Nonsynonymous	SNP	1169	N	T	0/1	0.0248	202
BIM_2	BIM	NC_008463.1_1532203_A_G_BIM_2	NC_008463.1	1532203	A	G	PA14_07165	PA14_07165	Nonsynonymous	SNP	323	D	G	0/1	0.0545	110
BIM_2	BIM	NC_008463.1_1566396_C_G_BIM_2	NC_008463.1	1566396	C	G	PA14_07325	ptsP	Nonsynonymous	SNP	893	A	G	0/1	0.0515	97
BIM_2	BIM	NC_008463.1_1743279_G_C_BIM_2	NC_008463.1	1743279	G	C	PA14_08100	PA14_08100	Nonsynonymous	SNP	393	P	A	0/1	0.036	139
BIM_2	BIM	NC_008463.1_1889667_T_C_BIM_2	NC_008463.1	1889667	T	C	PA14_08760	rpoB	Nonsynonymous	SNP	199	F	S	0/1	0.0357	140
BIM_2	BIM	NC_008463.1_2741724_T_C_BIM_2	NC_008463.1	2741724	T	C	PA14_12910	PA14_12910	Nonsynonymous	SNP	296	V	A	0/1	0.0504	119
BIM_2	BIM	NC_008463.1_2895641_G_C_BIM_2	NC_008463.1	2895641	G	C	PA14_13485	PA14_13485	Nonsynonymous	SNP	11	A	P	0/1	0.0353	170
BIM_2	BIM	NC_008463.1_2914236_C_G_BIM_2	NC_008463.1	2914236	C	G	PA14_13565	pvdL	Nonsynonymous	SNP	713	A	G	0/1	0.0314	159
BIM_2	BIM	NC_008463.1_3032309_C_G_BIM_2	NC_008463.1	3032309	C	G	PA14_13910	PA14_13910	Nonsynonymous	SNP	170	Q	E	0/1	0.0298	168
BIM_2	BIM	NC_008463.1_3055981_G_C_BIM_2	NC_008463.1	3055981	G	C	PA14_14005	xylB	Nonsynonymous	SNP	235	A	G	0/1	0.0339	177
BIM_2	BIM	NC_008463.1_3102427_A_G_BIM_2	NC_008463.1	3102427	A	G	PA14_14185	PA14_14185	Nonsynonymous	SNP	1881	S	G	0/1	0.0333	150
BIM_2	BIM	NC_008463.1_3121641_A_G_BIM_2	NC_008463.1	3121641	A	G	PA14_14270	PA14_14270	Nonsynonymous	SNP	84	I	T	0/1	0.0291	172
BIM_2	BIM	NC_008463.1_3210533_A_G_BIM_2	NC_008463.1	3210533	A	G	PA14_14660	ycfJ	Nonsynonymous	SNP	322	F	S	0/1	0.0254	197
BIM_2	BIM	NC_008463.1_3212504_T_C_BIM_2	NC_008463.1	3212504	T	C	PA14_14665	araD1	Nonsynonymous	SNP	40	I	V	0/1	0.0218	229
BIM_2	BIM	NC_008463.1_3233432_A_C_BIM_2	NC_008463.1	3233432	A	C	PA14_14770	hscB	Nonsynonymous	SNP	414	V	G	0/1	0.0279	179
BIM_2	BIM	NC_008463.1_3317257_T_C_BIM_2	NC_008463.1	3317257	T	C	PA14_15165	PA14_15165	Nonsynonymous	SNP	81	I	T	0/1	0.026	192
BIM_2	BIM	NC_008463.1_3531997_G_C_BIM_2	NC_008463.1	3531997	G	C	PA14_16065	cobN	Nonsynonymous	SNP	295	A	G	0/1	0.0465	129
BIM_2	BIM	NC_008463.1_4212477_G_C_BIM_2	NC_008463.1	4212477	G	C	PA14_19220	phnX	Nonsynonymous	SNP	227	A	G	0/1	0.0281	178
BIM_2	BIM	NC_008463.1_4334125_A_G_BIM_2	NC_008463.1	4334125	A	G	PA14_19785	PA14_19785	Nonsynonymous	SNP	111	I	T	0/1	0.0375	160
BIM_2	BIM	NC_008463.1_5280370_C_G_BIM_2	NC_008463.1	5280370	C	G	PA14_24190	pilO2	Nonsynonymous	SNP	31	P	A	0/1	0.0377	159
BIM_2	BIM	NC_008463.1_5386390_G_C_BIM_2	NC_008463.1	5386390	G	C	PA14_24680	proB	Nonsynonymous	SNP	225	A	G	0/1	0.1504	113
BIM_2	BIM	NC_008463.1_5648622_G_C_BIM_2	NC_008463.1	5648622	G	C	PA14_25885	PA14_25885	Nonsynonymous	SNP	13	A	P	0/1	0.0746	67
BIM_2	BIM	NC_008463.1_5846095_A_G_BIM_2	NC_008463.1	5846095	A	G	PA14_26805	PA14_26805	Nonsynonymous	SNP	105	I	T	0/1	0.042	119
BIM_2	BIM	NC_008463.1_6106383_G_C_BIM_2	NC_008463.1	6106383	G	C	PA14_27905	PA14_27905	Nonsynonymous	SNP	474	A	P	0/1	0.0424	118
BIM_2	BIM	NC_008463.1_6107820_A_G_BIM_2	NC_008463.1	6107820	A	G	PA14_27910	PA14_27910	Nonsynonymous	SNP	76	I	V	0/1	0.0352	142
BIM_M1	BIM_M	NC_008463.1_451866_AGCGCTGCGCTCG_A_BIM_M1	NC_008463.1	451866	AGCGCTGCGCTCG	A	PA14_02100	pilT	Nonsynonymous	Deletion	NA	EALRS	E	2025-01-01	0.7784	185
BIM_M1	BIM_M	NC_008463.1_110330_A_G_BIM_M1	NC_008463.1	110330	A	G	PA14_00460	trpI	Nonsynonymous	SNP	568	I	V	0/1	0.0249	241
BIM_M1	BIM_M	NC_008463.1_153918_C_G_BIM_M1	NC_008463.1	153918	C	G	PA14_00690	PA14_00690	Nonsynonymous	SNP	513	A	G	0/1	0.0221	272
BIM_M1	BIM_M	NC_008463.1_153921_T_G_BIM_M1	NC_008463.1	153921	T	G	PA14_00690	PA14_00690	Nonsynonymous	SNP	514	V	G	0/1	0.0231	260
BIM_M1	BIM_M	NC_008463.1_191604_A_G_BIM_M1	NC_008463.1	191604	A	G	PA14_00860	PA14_00860	Nonsynonymous	SNP	126	E	G	0/1	0.0254	197
BIM_M1	BIM_M	NC_008463.1_223257_A_G_BIM_M1	NC_008463.1	223257	A	G	PA14_00995	PA14_00995	Nonsynonymous	SNP	307	K	E	0/1	0.0179	280
BIM_M1	BIM_M	NC_008463.1_231850_T_G_BIM_M1	NC_008463.1	231850	T	G	PA14_01045	mdcE	Nonsynonymous	SNP	257	S	A	0/1	0.0183	273
BIM_M1	BIM_M	NC_008463.1_325878_T_C_BIM_M1	NC_008463.1	325878	T	C	PA14_01485	PA14_01485	Nonsynonymous	SNP	163	S	G	0/1	0.0214	234
BIM_M1	BIM_M	NC_008463.1_899619_G_C_BIM_M1	NC_008463.1	899619	G	C	PA14_04210	tyrS	Nonsynonymous	SNP	317	A	P	0/1	0.0376	133
BIM_M1	BIM_M	NC_008463.1_961075_A_G_BIM_M1	NC_008463.1	961075	A	G	PA14_04475	PA14_04475	Nonsynonymous	SNP	22	D	G	0/1	0.038	158
BIM_M1	BIM_M	NC_008463.1_1030306_A_G_BIM_M1	NC_008463.1	1030306	A	G	PA14_04810	PA14_04810	Nonsynonymous	SNP	273	F	S	0/1	0.0455	110
BIM_M1	BIM_M	NC_008463.1_1040797_T_C_BIM_M1	NC_008463.1	1040797	T	C	PA14_04870	rlmH	Nonsynonymous	SNP	122	S	P	0/1	0.027	185
BIM_M1	BIM_M	NC_008463.1_1151586_C_T_BIM_M1	NC_008463.1	1151586	C	T	PA14_05390	chpA	Nonsynonymous	SNP	44	D	N	0/1	0.0394	127
BIM_M1	BIM_M	NC_008463.1_1699160_T_G_BIM_M1	NC_008463.1	1699160	T	G	PA14_07890	PA14_07890	Nonsynonymous	SNP	87	M	R	0/1	0.0314	159
BIM_M1	BIM_M	NC_008463.1_1743279_G_C_BIM_M1	NC_008463.1	1743279	G	C	PA14_08100	PA14_08100	Nonsynonymous	SNP	393	P	A	0/1	0.0365	137
BIM_M1	BIM_M	NC_008463.1_1750280_G_C_BIM_M1	NC_008463.1	1750280	G	C	PA14_08145	phnE	Nonsynonymous	SNP	11	A	P	0/1	0.0329	152
BIM_M1	BIM_M	NC_008463.1_1756531_T_C_BIM_M1	NC_008463.1	1756531	T	C	PA14_08185	PA14_08185	Nonsynonymous	SNP	33	V	A	0/1	0.0368	136
BIM_M1	BIM_M	NC_008463.1_1844141_A_G_BIM_M1	NC_008463.1	1844141	A	G	PA14_08570	PA14_08570	Nonsynonymous	SNP	34	I	V	0/1	0.0385	130
BIM_M1	BIM_M	NC_008463.1_2846864_A_C_BIM_M1	NC_008463.1	2846864	A	C	PA14_13365	tpsB1	Nonsynonymous	SNP	36	D	A	0/1	0.0234	214
BIM_M1	BIM_M	NC_008463.1_2909393_G_C_BIM_M1	NC_008463.1	2909393	G	C	PA14_13545	ppk2	Nonsynonymous	SNP	275	Q	H	0/1	0.0259	193
BIM_M1	BIM_M	NC_008463.1_2949405_A_G_BIM_M1	NC_008463.1	2949405	A	G	PA14_13660	tpbA	Nonsynonymous	SNP	53	D	G	0/1	0.0292	171
BIM_M1	BIM_M	NC_008463.1_3032346_A_G_BIM_M1	NC_008463.1	3032346	A	G	PA14_13910	PA14_13910	Nonsynonymous	SNP	182	D	G	0/1	0.0281	178
BIM_M1	BIM_M	NC_008463.1_3052132_A_G_BIM_M1	NC_008463.1	3052132	A	G	PA14_13990	PA14_13990	Nonsynonymous	SNP	129	I	T	0/1	0.0256	195
BIM_M1	BIM_M	NC_008463.1_3431893_T_C_BIM_M1	NC_008463.1	3431893	T	C	PA14_15640	liuD	Nonsynonymous	SNP	116	I	T	0/1	0.1023	88
BIM_M1	BIM_M	NC_008463.1_3438359_T_G_BIM_M1	NC_008463.1	3438359	T	G	PA14_15665	maiA	Nonsynonymous	SNP	98	V	G	0/1	0.0517	116
BIM_M1	BIM_M	NC_008463.1_4146923_A_G_BIM_M1	NC_008463.1	4146923	A	G	PA14_18915	PA14_18915	Nonsynonymous	SNP	33	D	G	0/1	0.0276	181
BIM_M1	BIM_M	NC_008463.1_4316927_G_C_BIM_M1	NC_008463.1	4316927	G	C	PA14_19705	PA14_19705	Nonsynonymous	SNP	283	A	P	0/1	0.037	135
BIM_M1	BIM_M	NC_008463.1_4938041_T_C_BIM_M1	NC_008463.1	4938041	T	C	PA14_22605	gspL	Nonsynonymous	SNP	368	D	G	0/1	0.0417	120
BIM_M1	BIM_M	NC_008463.1_4980048_G_C_BIM_M1	NC_008463.1	4980048	G	C	PA14_22765	pprA	Nonsynonymous	SNP	916	A	G	0/1	0.0463	108
BIM_M1	BIM_M	NC_008463.1_5279278_G_T_BIM_M1	NC_008463.1	5279278	G	T	PA14_24185	PA14_24185	Nonsynonymous	SNP	238	A	S	0/1	0.0279	179
BIM_M1	BIM_M	NC_008463.1_5346081_A_G_BIM_M1	NC_008463.1	5346081	A	G	PA14_30960	traG	Nonsynonymous	SNP	89	S	P	0/1	0.0172	291
BIM_M1	BIM_M	NC_008463.1_5648626_T_C_BIM_M1	NC_008463.1	5648626	T	C	PA14_25885	PA14_25885	Nonsynonymous	SNP	14	L	P	0/1	0.0588	85
BIM_M1	BIM_M	NC_008463.1_5849854_G_C_BIM_M1	NC_008463.1	5849854	G	C	PA14_26820	PA14_26820	Nonsynonymous	SNP	29	A	G	0/1	0.0403	124
BIM_M1	BIM_M	NC_008463.1_6034571_G_C_BIM_M1	NC_008463.1	6034571	G	C	PA14_27560	PA14_27560	Nonsynonymous	SNP	57	A	P	0/1	0.0431	116
BIM_M1	BIM_M	NC_008463.1_6373816_A_G_BIM_M1	NC_008463.1	6373816	A	G	PA14_29135	PA14_29135	Nonsynonymous	SNP	25	T	A	0/1	0.0357	140
BIM_M1	BIM_M	NC_008463.1_6518790_T_C_BIM_M1	NC_008463.1	6518790	T	C	PA14_29795	PA14_29795	Nonsynonymous	SNP	68	I	V	0/1	0.0351	171
BIM_M2	BIM_M	NC_008463.1_340636_A_G_BIM_M2	NC_008463.1	340636	A	G	PA14_01550	PA14_01550	Nonsynonymous	SNP	262	E	G	0/1	0.0287	174
BIM_M2	BIM_M	NC_008463.1_1202461_C_G_BIM_M2	NC_008463.1	1202461	C	G	PA14_05615	dauB	Nonsynonymous	SNP	130	G	A	0/1	0.04	125
BIM_M2	BIM_M	NC_008463.1_3032346_A_G_BIM_M2	NC_008463.1	3032346	A	G	PA14_13910	PA14_13910	Nonsynonymous	SNP	182	D	G	0/1	0.0472	127
BIM_M2	BIM_M	NC_008463.1_3176316_A_T_BIM_M2	NC_008463.1	3176316	A	T	PA14_14520	PA14_14520	Nonsynonymous	SNP	87	D	E	0/1	0.0067	743
BIM_M2	BIM_M	NC_008463.1_3345899_G_C_BIM_M2	NC_008463.1	3345899	G	C	PA14_15295	kynB	Nonsynonymous	SNP	165	G	A	0/1	0.0289	173
BIM_M2	BIM_M	NC_008463.1_3352091_G_C_BIM_M2	NC_008463.1	3352091	G	C	PA14_15315	PA14_15315	Nonsynonymous	SNP	343	K	N	0/1	0.0342	146
BIM_M2	BIM_M	NC_008463.1_4173797_G_C_BIM_M2	NC_008463.1	4173797	G	C	PA14_19045	PA14_19045	Nonsynonymous	SNP	341	Q	H	0/1	0.0467	107
BIM_M2	BIM_M	NC_008463.1_4343319_A_G_BIM_M2	NC_008463.1	4343319	A	G	PA14_19835	PA14_19835	Nonsynonymous	SNP	401	T	A	0/1	0.0508	118
BIM_M2	BIM_M	NC_008463.1_4980048_G_C_BIM_M2	NC_008463.1	4980048	G	C	PA14_22765	pprA	Nonsynonymous	SNP	916	A	G	0/1	0.0424	118
BIM_M2	BIM_M	NC_008463.1_5122909_A_G_BIM_M2	NC_008463.1	5122909	A	G	PA14_23430	PA14_23430	Nonsynonymous	SNP	548	D	G	0/1	0.0581	86
BIM_M2	BIM_M	NC_008463.1_5235104_A_C_BIM_M2	NC_008463.1	5235104	A	C	PA14_23955	pilB	Nonsynonymous	SNP	276	T	P	2025-01-01	1	176
BIM_M3	BIM_M	NC_008463.1_49871_C_G_BIM_M3	NC_008463.1	49871	C	G	PA14_00210	tpsA2	Nonsynonymous	SNP	2313	A	G	0/1	0.0292	171
BIM_M3	BIM_M	NC_008463.1_82762_T_C_BIM_M3	NC_008463.1	82762	T	C	PA14_00365	tagS	Nonsynonymous	SNP	390	I	V	0/1	0.0255	196
BIM_M3	BIM_M	NC_008463.1_89959_A_G_BIM_M3	NC_008463.1	89959	A	G	PA14_00390	tssM	Nonsynonymous	SNP	914	L	P	0/1	0.0254	197
BIM_M3	BIM_M	NC_008463.1_112078_A_C_BIM_M3	NC_008463.1	112078	A	C	PA14_00475	tas1	Nonsynonymous	SNP	167	V	G	0/1	0.0254	236
BIM_M3	BIM_M	NC_008463.1_127967_T_C_BIM_M3	NC_008463.1	127967	T	C	PA14_00540	ctaD	Nonsynonymous	SNP	514	I	T	0/1	0.0181	277
BIM_M3	BIM_M	NC_008463.1_223168_A_C_BIM_M3	NC_008463.1	223168	A	C	PA14_00995	PA14_00995	Nonsynonymous	SNP	277	N	T	0/1	0.0245	245
BIM_M3	BIM_M	NC_008463.1_499913_A_G_BIM_M3	NC_008463.1	499913	A	G	PA14_02295	PA14_02295	Nonsynonymous	SNP	67	S	G	0/1	0.0352	142
BIM_M3	BIM_M	NC_008463.1_573759_A_C_BIM_M3	NC_008463.1	573759	A	C	PA14_02635	bioD	Nonsynonymous	SNP	80	I	L	0/1	0.0394	127
BIM_M3	BIM_M	NC_008463.1_836017_T_C_BIM_M3	NC_008463.1	836017	T	C	PA14_03925	PA14_03925	Nonsynonymous	SNP	227	E	G	0/1	0.0321	156
BIM_M3	BIM_M	NC_008463.1_844423_C_G_BIM_M3	NC_008463.1	844423	C	G	PA14_03965	PA14_03965	Nonsynonymous	SNP	21	G	R	0/1	0.0365	137
BIM_M3	BIM_M	NC_008463.1_1609928_C_G_BIM_M3	NC_008463.1	1609928	C	G	PA14_07495	rnt	Nonsynonymous	SNP	24	R	P	0/1	0.0427	117
BIM_M3	BIM_M	NC_008463.1_1798350_T_G_BIM_M3	NC_008463.1	1798350	T	G	PA14_08390	speD	Nonsynonymous	SNP	453	D	A	0/1	0.0444	135
BIM_M3	BIM_M	NC_008463.1_2572733_A_G_BIM_M3	NC_008463.1	2572733	A	G	PA14_12120	lipB	Nonsynonymous	SNP	109	I	T	0/1	0.0526	95
BIM_M3	BIM_M	NC_008463.1_2818143_C_G_BIM_M3	NC_008463.1	2818143	C	G	PA14_13220	mexE	Nonsynonymous	SNP	156	V	L	0/1	0.0614	114
BIM_M3	BIM_M	NC_008463.1_2826070_G_C_BIM_M3	NC_008463.1	2826070	G	C	PA14_13270	PA14_13270	Nonsynonymous	SNP	54	A	P	0/1	0.0251	199
BIM_M3	BIM_M	NC_008463.1_3070625_A_G_BIM_M3	NC_008463.1	3070625	A	G	PA14_14070	PA14_14070	Nonsynonymous	SNP	392	D	G	0/1	0.0249	201
BIM_M3	BIM_M	NC_008463.1_3076761_T_C_BIM_M3	NC_008463.1	3076761	T	C	PA14_14090	PA14_14090	Nonsynonymous	SNP	72	I	V	0/1	0.036	139
BIM_M3	BIM_M	NC_008463.1_4460182_A_G_BIM_M3	NC_008463.1	4460182	A	G	PA14_20380	phnI	Nonsynonymous	SNP	193	I	T	0/1	0.0641	78
BIM_M3	BIM_M	NC_008463.1_4938041_T_C_BIM_M3	NC_008463.1	4938041	T	C	PA14_22605	gspL	Nonsynonymous	SNP	368	D	G	0/1	0.0403	124
BIM_M3	BIM_M	NC_008463.1_5453383_T_C_BIM_M3	NC_008463.1	5453383	T	C	PA14_24980	PA14_24980	Nonsynonymous	SNP	449	M	V	0/1	0.0403	124
BIM_M3	BIM_M	NC_008463.1_5665413_A_G_BIM_M3	NC_008463.1	5665413	A	G	PA14_25995	selA	Nonsynonymous	SNP	360	I	T	0/1	0.0492	122
BIM_M3	BIM_M	NC_008463.1_5793941_A_G_BIM_M3	NC_008463.1	5793941	A	G	PA14_26585	PA14_26585	Nonsynonymous	SNP	63	I	V	0/1	0.034	147
BIM_M3	BIM_M	NC_008463.1_5913191_A_G_BIM_M3	NC_008463.1	5913191	A	G	PA14_27070	dipA	Nonsynonymous	SNP	262	D	G	0/1	0.0388	129
BIM_M3	BIM_M	NC_008463.1_5950580_T_G_BIM_M3	NC_008463.1	5950580	T	G	PA14_27200	pilN	Nonsynonymous	SNP	154	T	P	2025-01-01	1	119
BIM_M3	BIM_M	NC_008463.1_5963335_G_C_BIM_M3	NC_008463.1	5963335	G	C	PA14_27245	PA14_27245	Nonsynonymous	SNP	64	A	P	0/1	0.0595	84
BIM_M3	BIM_M	NC_008463.1_6110259_C_G_BIM_M3	NC_008463.1	6110259	C	G	PA14_27935	PA14_27935	Nonsynonymous	SNP	345	D	H	0/1	0.0379	132
BIM_M3	BIM_M	NC_008463.1_6227011_G_C_BIM_M3	NC_008463.1	6227011	G	C	PA14_28465	PA14_28465	Nonsynonymous	SNP	79	G	A	0/1	0.0505	99
BIM_M3	BIM_M	NC_008463.1_6515491_G_C_BIM_M3	NC_008463.1	6515491	G	C	PA14_29785	PA14_29785	Nonsynonymous	SNP	132	V	L	0/1	0.026	192
