## Supplementary material for "Mucin-enriched environment shapes bacteriophage protection against *Pseudomonas aeruginosa* in airway epithelial cells": SupplData04_DNA_PA14_KeggAnnotation.xlsx

### Sheet: SupplData04_DNA_PA14_KeggAnnota
GeneNames	Classification1	Classification2	Classification3	Classification4	Classification5
cyoE1	Metabolism & Biosynthesis
phnE	Metabolism & Biosynthesis	Transport Systems	Surface Modification
mexE	Transport Systems	Antimicrobial Resistance	Surface Modification
fpvA	Transport Systems	Pyoverdine Synthesis	Surface Modification
ada	DNA Replication & Repair	Transcription & RNA Processing
cobN	Metabolism & Biosynthesis	Amino Acid & Cofactor Synthesis
phnX	Metabolism & Biosynthesis
ddaR	Transcription & RNA Processing
amiB	Cell Wall & Envelope	Antimicrobial Resistance	Surface Modification
prpF	Metabolism & Biosynthesis
tas1
ptsP	Metabolism & Biosynthesis	Transport Systems
rpoB	Metabolism & Biosynthesis	Transcription & RNA Processing	Translation & Protein Processing
pvdL	Pyoverdine Synthesis	Adaptation & Stress Response
xylB	Metabolism & Biosynthesis
ycfJ	Motility & Surface Attachment	Surface Modification
araD1
hscB	Translation & Protein Processing	Adaptation & Stress Response
pilO2	Motility & Surface Attachment	Surface Modification
proB	Metabolism & Biosynthesis	Amino Acid & Cofactor Synthesis
pilT	Cell Wall & Envelope	Motility & Surface Attachment	Surface Modification
trpI	Amino Acid & Cofactor Synthesis	Transcription & RNA Processing
mdcE	Metabolism & Biosynthesis
tyrS	Amino Acid & Cofactor Synthesis	Translation & Protein Processing
rlmH	Transcription & RNA Processing
chpA	Motility & Surface Attachment	Secretion & Biofilm	Two-Component Systems	Virulence Factors
tpsB1	Transport Systems	Surface Modification
ppk2	Metabolism & Biosynthesis
tpbA	Translation & Protein Processing	Motility & Surface Attachment	Two-Component Systems	Virulence Factors	Surface Modification
liuD	Metabolism & Biosynthesis
maiA	Metabolism & Biosynthesis
gspL	Secretion & Biofilm	Virulence Factors
pprA	Two-Component Systems	Virulence Factors
traG
dauB	Metabolism & Biosynthesis	Amino Acid & Cofactor Synthesis
kynB	Metabolism & Biosynthesis	Amino Acid & Cofactor Synthesis
pilB	Motility & Surface Attachment	Surface Modification
tpsA2
tagS	Transport Systems	Surface Modification
tssM	Secretion & Biofilm	Virulence Factors
ctaD	Metabolism & Biosynthesis
bioD	Metabolism & Biosynthesis	Amino Acid & Cofactor Synthesis
rnt	DNA Replication & Repair	Transcription & RNA Processing
speD	Metabolism & Biosynthesis
lipB	Amino Acid & Cofactor Synthesis
phnI
selA	Metabolism & Biosynthesis	Translation & Protein Processing
dipA
pilN	Motility & Surface Attachment	Surface Modification
