## Supplementary material for "Mucin-enriched environment shapes bacteriophage protection against *Pseudomonas aeruginosa* in airway epithelial cells": SupplData05_DNA_CRISPRspacers.xlsx

### Sheet: SupplData05_DNA_CRISPRspacers
Sequence_ID	CRISPR_ID	Position	Repeat_Seq	Spacer_Seq	Repeat_Length	Spacer_Length	Sample	SpacerNum	Canonical_Seq	Orientation	SampleID
NODE_29_length_68065_cov_127.613594	1	36556	GTTCACTGCCGTATAGGCAGCTAAGAAA	ACCACCCGCTACCACCGGCAGCCGCACCGGCC	28	32	BIM(M)1	1	ACCACCCGCTACCACCGGCAGCCGCACCGGCC	forward	BIM(M)1_1
NODE_29_length_68065_cov_127.613594	1	36616	GTTCACTGCCGTATAGGCAGCTAAGAAA	ATCACCGGCGCGCTGGCCTTCGGCGCCCAGGC	28	32	BIM(M)1	2	ATCACCGGCGCGCTGGCCTTCGGCGCCCAGGC	forward	BIM(M)1_2
NODE_29_length_68065_cov_127.613594	1	36676	GTTCACTGCCGTATAGGCAGCTAAGAAA	TTATCAGTAAATACGTGGCGACTTGGCCACCC	28	32	BIM(M)1	3	GGGTGGCCAAGTCGCCACGTATTTACTGATAA	forward	BIM(M)1_3
NODE_29_length_68065_cov_127.613594	1	36736	GTTCACTGCCGTATAGGCAGCTAAGAAA	TTGCTGCGTGTTGCAGCGACACCCGTTCAACA	28	32	BIM(M)1	4	TGTTGAACGGGTGTCGCTGCAACACGCAGCAA	forward	BIM(M)1_4
NODE_29_length_68065_cov_127.613594	1	36796	GTTCACTGCCGTATAGGCAGCTAAGAAA	ACTGGAGATACGTGCACAGATCGGACGACACG	28	32	BIM(M)1	5	ACTGGAGATACGTGCACAGATCGGACGACACG	forward	BIM(M)1_5
NODE_29_length_68065_cov_127.613594	1	36856	GTTCACTGCCGTATAGGCAGCTAAGAAA	ATATCAGTTTGCATGGTTTGCTCCTACCAAGC	28	32	BIM(M)1	6	ATATCAGTTTGCATGGTTTGCTCCTACCAAGC	forward	BIM(M)1_6
NODE_29_length_68065_cov_127.613594	1	36916	GTTCACTGCCGTATAGGCAGCTAAGAAA	TTGCATCGCACCCTCCTGCTCACCGACCAGGC	28	32	BIM(M)1	7	GCCTGGTCGGTGAGCAGGAGGGTGCGATGCAA	forward	BIM(M)1_7
NODE_29_length_68065_cov_127.613594	1	36976	GTTCACTGCCGTATAGGCAGCTAAGAAA	TGAACGTTCACGCATCACGCGCCTTTCCGGCC	28	32	BIM(M)1	8	GGCCGGAAAGGCGCGTGATGCGTGAACGTTCA	forward	BIM(M)1_8
NODE_29_length_68065_cov_127.613594	1	37036	GTTCACTGCCGTATAGGCAGCTAAGAAA	AGGCAGACGAGTACGCGCGGTCTCGCGAAGTG	28	32	BIM(M)1	9	AGGCAGACGAGTACGCGCGGTCTCGCGAAGTG	forward	BIM(M)1_9
NODE_29_length_68065_cov_127.613594	1	37096	GTTCACTGCCGTATAGGCAGCTAAGAAA	AGAACATGGCCCGGCTCCCGACGTTGCTGCGG	28	32	BIM(M)1	10	AGAACATGGCCCGGCTCCCGACGTTGCTGCGG	forward	BIM(M)1_10
NODE_29_length_68065_cov_127.613594	1	37156	GTTCACTGCCGTATAGGCAGCTAAGAAA	ATGACGCAAGACGAGCTTGTCCGCCTTCTGGC	28	32	BIM(M)1	11	ATGACGCAAGACGAGCTTGTCCGCCTTCTGGC	forward	BIM(M)1_11
NODE_29_length_68065_cov_127.613594	1	37216	GTTCACTGCCGTATAGGCAGCTAAGAAA	GTTTGCAGGAAGCGGCGCTATCGCACCGAACT	28	32	BIM(M)1	12	AGTTCGGTGCGATAGCGCCGCTTCCTGCAAAC	forward	BIM(M)1_12
NODE_29_length_68065_cov_127.613594	1	37276	GTTCACTGCCGTATAGGCAGCTAAGAAA	ATAGCTACGCCGAGCCAGTTGTAAGCTGACGC	28	32	BIM(M)1	13	ATAGCTACGCCGAGCCAGTTGTAAGCTGACGC	forward	BIM(M)1_13
NODE_29_length_68065_cov_127.613594	2	45953	TTTCTTAGCTGCCTACACGGCAGTGAAC	TGGATTCATGTATCAGGCATCGTACTCGGCAA	28	32	BIM(M)1	14	TGGATTCATGTATCAGGCATCGTACTCGGCAA	forward	BIM(M)1_14
NODE_29_length_68065_cov_127.613594	2	46013	TTTCTTAGCTGCCTACACGGCAGTGAAC	CAGGTAGACGCGGACATCAAGCCCGCCGTGAA	28	32	BIM(M)1	15	CAGGTAGACGCGGACATCAAGCCCGCCGTGAA	forward	BIM(M)1_15
NODE_29_length_68065_cov_127.613594	2	46073	TTTCTTAGCTGCCTACACGGCAGTGAAC	GAGAGCCGCAGGGAGCGGGGCCGCAAACTCCT	28	32	BIM(M)1	16	AGGAGTTTGCGGCCCCGCTCCCTGCGGCTCTC	forward	BIM(M)1_16
NODE_29_length_68065_cov_127.613594	2	46133	TTTCTTAGCTGCCTACACGGCAGTGAAC	TGGAGGCGACCGAACCCGGGCTGTTCGAGGAT	28	32	BIM(M)1	17	ATCCTCGAACAGCCCGGGTTCGGTCGCCTCCA	forward	BIM(M)1_17
NODE_29_length_68065_cov_127.613594	2	46193	TTTCTTAGCTGCCTACACGGCAGTGAAC	AACCGCGCGCAACAGCTGTGCATCGTCACCTT	28	32	BIM(M)1	18	AACCGCGCGCAACAGCTGTGCATCGTCACCTT	forward	BIM(M)1_18
NODE_29_length_68065_cov_127.613594	2	46253	TTTCTTAGCTGCCTACACGGCAGTGAAC	CGTCTCGATGCTGCCGTCGATGAGCGTCTTGT	28	32	BIM(M)1	19	ACAAGACGCTCATCGACGGCAGCATCGAGACG	forward	BIM(M)1_19
NODE_29_length_68065_cov_127.613594	2	46313	TTTCTTAGCTGCCTACACGGCAGTGAAC	TTATCAAGCGGCTGTGCTGGGCCTGTTTCGTT	28	32	BIM(M)1	20	AACGAAACAGGCCCAGCACAGCCGCTTGATAA	forward	BIM(M)1_20
NODE_29_length_68065_cov_127.613594	2	46373	TTTCTTAGCTGCCTACACGGCAGTGAAC	GCCTTCGGTGGTGATCTTTCCGTTGTTTGCCT	28	32	BIM(M)1	21	AGGCAAACAACGGAAAGATCACCACCGAAGGC	forward	BIM(M)1_21
NODE_29_length_68065_cov_127.613594	2	46433	TTTCTTAGCTGCCTACACGGCAGTGAAC	AATCGTGCTCGAGATACCAGCCATCCGCGCAC	28	32	BIM(M)1	22	AATCGTGCTCGAGATACCAGCCATCCGCGCAC	forward	BIM(M)1_22
NODE_29_length_68065_cov_127.613594	2	46493	TTTCTTAGCTGCCTACACGGCAGTGAAC	AACAGAACCGCGCACCTCGATCAGCCTCGCAT	28	32	BIM(M)1	23	AACAGAACCGCGCACCTCGATCAGCCTCGCAT	forward	BIM(M)1_23
NODE_29_length_68065_cov_127.613594	2	46553	TTTCTTAGCTGCCTACACGGCAGTGAAC	GTAAATCCAGCGCCTGGGCTGCGCATTGTCCA	28	32	BIM(M)1	24	GTAAATCCAGCGCCTGGGCTGCGCATTGTCCA	forward	BIM(M)1_24
NODE_29_length_68065_cov_127.613594	2	46613	TTTCTTAGCTGCCTACACGGCAGTGAAC	CACGCAGCCAGGCTCGAACATCGGCCCGGCTT	28	32	BIM(M)1	25	AAGCCGGGCCGATGTTCGAGCCTGGCTGCGTG	forward	BIM(M)1_25
NODE_29_length_68065_cov_127.613594	2	46673	TTTCTTAGCTGCCTACACGGCAGTGAAC	TACTACGACGACGCTTTGCAGGCTGATATTCA	28	32	BIM(M)1	26	TACTACGACGACGCTTTGCAGGCTGATATTCA	forward	BIM(M)1_26
NODE_29_length_68065_cov_127.613594	2	46733	TTTCTTAGCTGCCTACACGGCAGTGAAC	ACGACGCGACCAGAATCGCGATTTGCACCCAC	28	32	BIM(M)1	27	ACGACGCGACCAGAATCGCGATTTGCACCCAC	forward	BIM(M)1_27
NODE_29_length_68065_cov_127.613594	2	46793	TTTCTTAGCTGCCTACACGGCAGTGAAC	GCGCTGACGCCGCATTCGGCGATCTGCTTCGT	28	32	BIM(M)1	28	ACGAAGCAGATCGCCGAATGCGGCGTCAGCGC	forward	BIM(M)1_28
NODE_29_length_68065_cov_127.613594	2	46853	TTTCTTAGCTGCCTACACGGCAGTGAAC	CGGGCGCTTGCGCCGGATCGGCGAATTGGATG	28	32	BIM(M)1	29	CATCCAATTCGCCGATCCGGCGCAAGCGCCCG	forward	BIM(M)1_29
NODE_29_length_68065_cov_127.613594	2	46913	TTTCTTAGCTGCCTACACGGCAGTGAAC	CCGGGCTGGATGGACTCGAAGGGCGCCAGGCT	28	32	BIM(M)1	30	AGCCTGGCGCCCTTCGAGTCCATCCAGCCCGG	forward	BIM(M)1_30
NODE_29_length_68065_cov_127.613594	2	46973	TTTCTTAGCTGCCTACACGGCAGTGAAC	GACCAGATCCTGCCGCAGTACTGGCAGGACCG	28	32	BIM(M)1	31	CGGTCCTGCCAGTACTGCGGCAGGATCTGGTC	forward	BIM(M)1_31
NODE_29_length_68065_cov_127.613594	2	47033	TTTCTTAGCTGCCTACACGGCAGTGAAC	GTCGCAGCCACTGTGTCGGCCAAAACCAGGTC	28	32	BIM(M)1	32	GACCTGGTTTTGGCCGACACAGTGGCTGCGAC	forward	BIM(M)1_32
NODE_29_length_68065_cov_127.613594	2	47093	TTTCTTAGCTGCCTACACGGCAGTGAAC	TTGACGAACGCCGTCCAGAAGTCACCACCCGGC	28	33	BIM(M)1	33	GCCGGGTGGTGACTTCTGGACGGCGTTCGTCAA	forward	BIM(M)1_33
NODE_29_length_68065_cov_127.613594	2	47154	TTTCTTAGCTGCCTACACGGCAGTGAAC	ACCGCGCTCGACTACTACAACGTCCGGCTGAT	28	32	BIM(M)1	34	ACCGCGCTCGACTACTACAACGTCCGGCTGAT	forward	BIM(M)1_34
NODE_31_length_68065_cov_124.965376	1	36556	GTTCACTGCCGTATAGGCAGCTAAGAAA	ACCACCCGCTACCACCGGCAGCCGCACCGGCC	28	32	BIM(M)2	1	ACCACCCGCTACCACCGGCAGCCGCACCGGCC	forward	BIM(M)2_1
NODE_31_length_68065_cov_124.965376	1	36616	GTTCACTGCCGTATAGGCAGCTAAGAAA	ATCACCGGCGCGCTGGCCTTCGGCGCCCAGGC	28	32	BIM(M)2	2	ATCACCGGCGCGCTGGCCTTCGGCGCCCAGGC	forward	BIM(M)2_2
NODE_31_length_68065_cov_124.965376	1	36676	GTTCACTGCCGTATAGGCAGCTAAGAAA	TTATCAGTAAATACGTGGCGACTTGGCCACCC	28	32	BIM(M)2	3	GGGTGGCCAAGTCGCCACGTATTTACTGATAA	forward	BIM(M)2_3
NODE_31_length_68065_cov_124.965376	1	36736	GTTCACTGCCGTATAGGCAGCTAAGAAA	TTGCTGCGTGTTGCAGCGACACCCGTTCAACA	28	32	BIM(M)2	4	TGTTGAACGGGTGTCGCTGCAACACGCAGCAA	forward	BIM(M)2_4
NODE_31_length_68065_cov_124.965376	1	36796	GTTCACTGCCGTATAGGCAGCTAAGAAA	ACTGGAGATACGTGCACAGATCGGACGACACG	28	32	BIM(M)2	5	ACTGGAGATACGTGCACAGATCGGACGACACG	forward	BIM(M)2_5
NODE_31_length_68065_cov_124.965376	1	36856	GTTCACTGCCGTATAGGCAGCTAAGAAA	ATATCAGTTTGCATGGTTTGCTCCTACCAAGC	28	32	BIM(M)2	6	ATATCAGTTTGCATGGTTTGCTCCTACCAAGC	forward	BIM(M)2_6
NODE_31_length_68065_cov_124.965376	1	36916	GTTCACTGCCGTATAGGCAGCTAAGAAA	TTGCATCGCACCCTCCTGCTCACCGACCAGGC	28	32	BIM(M)2	7	GCCTGGTCGGTGAGCAGGAGGGTGCGATGCAA	forward	BIM(M)2_7
NODE_31_length_68065_cov_124.965376	1	36976	GTTCACTGCCGTATAGGCAGCTAAGAAA	TGAACGTTCACGCATCACGCGCCTTTCCGGCC	28	32	BIM(M)2	8	GGCCGGAAAGGCGCGTGATGCGTGAACGTTCA	forward	BIM(M)2_8
NODE_31_length_68065_cov_124.965376	1	37036	GTTCACTGCCGTATAGGCAGCTAAGAAA	AGGCAGACGAGTACGCGCGGTCTCGCGAAGTG	28	32	BIM(M)2	9	AGGCAGACGAGTACGCGCGGTCTCGCGAAGTG	forward	BIM(M)2_9
NODE_31_length_68065_cov_124.965376	1	37096	GTTCACTGCCGTATAGGCAGCTAAGAAA	AGAACATGGCCCGGCTCCCGACGTTGCTGCGG	28	32	BIM(M)2	10	AGAACATGGCCCGGCTCCCGACGTTGCTGCGG	forward	BIM(M)2_10
NODE_31_length_68065_cov_124.965376	1	37156	GTTCACTGCCGTATAGGCAGCTAAGAAA	ATGACGCAAGACGAGCTTGTCCGCCTTCTGGC	28	32	BIM(M)2	11	ATGACGCAAGACGAGCTTGTCCGCCTTCTGGC	forward	BIM(M)2_11
NODE_31_length_68065_cov_124.965376	1	37216	GTTCACTGCCGTATAGGCAGCTAAGAAA	GTTTGCAGGAAGCGGCGCTATCGCACCGAACT	28	32	BIM(M)2	12	AGTTCGGTGCGATAGCGCCGCTTCCTGCAAAC	forward	BIM(M)2_12
NODE_31_length_68065_cov_124.965376	1	37276	GTTCACTGCCGTATAGGCAGCTAAGAAA	ATAGCTACGCCGAGCCAGTTGTAAGCTGACGC	28	32	BIM(M)2	13	ATAGCTACGCCGAGCCAGTTGTAAGCTGACGC	forward	BIM(M)2_13
NODE_31_length_68065_cov_124.965376	2	45953	TTTCTTAGCTGCCTACACGGCAGTGAAC	TGGATTCATGTATCAGGCATCGTACTCGGCAA	28	32	BIM(M)2	14	TGGATTCATGTATCAGGCATCGTACTCGGCAA	forward	BIM(M)2_14
NODE_31_length_68065_cov_124.965376	2	46013	TTTCTTAGCTGCCTACACGGCAGTGAAC	CAGGTAGACGCGGACATCAAGCCCGCCGTGAA	28	32	BIM(M)2	15	CAGGTAGACGCGGACATCAAGCCCGCCGTGAA	forward	BIM(M)2_15
NODE_31_length_68065_cov_124.965376	2	46073	TTTCTTAGCTGCCTACACGGCAGTGAAC	GAGAGCCGCAGGGAGCGGGGCCGCAAACTCCT	28	32	BIM(M)2	16	AGGAGTTTGCGGCCCCGCTCCCTGCGGCTCTC	forward	BIM(M)2_16
NODE_31_length_68065_cov_124.965376	2	46133	TTTCTTAGCTGCCTACACGGCAGTGAAC	TGGAGGCGACCGAACCCGGGCTGTTCGAGGAT	28	32	BIM(M)2	17	ATCCTCGAACAGCCCGGGTTCGGTCGCCTCCA	forward	BIM(M)2_17
NODE_31_length_68065_cov_124.965376	2	46193	TTTCTTAGCTGCCTACACGGCAGTGAAC	AACCGCGCGCAACAGCTGTGCATCGTCACCTT	28	32	BIM(M)2	18	AACCGCGCGCAACAGCTGTGCATCGTCACCTT	forward	BIM(M)2_18
NODE_31_length_68065_cov_124.965376	2	46253	TTTCTTAGCTGCCTACACGGCAGTGAAC	CGTCTCGATGCTGCCGTCGATGAGCGTCTTGT	28	32	BIM(M)2	19	ACAAGACGCTCATCGACGGCAGCATCGAGACG	forward	BIM(M)2_19
NODE_31_length_68065_cov_124.965376	2	46313	TTTCTTAGCTGCCTACACGGCAGTGAAC	TTATCAAGCGGCTGTGCTGGGCCTGTTTCGTT	28	32	BIM(M)2	20	AACGAAACAGGCCCAGCACAGCCGCTTGATAA	forward	BIM(M)2_20
NODE_31_length_68065_cov_124.965376	2	46373	TTTCTTAGCTGCCTACACGGCAGTGAAC	GCCTTCGGTGGTGATCTTTCCGTTGTTTGCCT	28	32	BIM(M)2	21	AGGCAAACAACGGAAAGATCACCACCGAAGGC	forward	BIM(M)2_21
NODE_31_length_68065_cov_124.965376	2	46433	TTTCTTAGCTGCCTACACGGCAGTGAAC	AATCGTGCTCGAGATACCAGCCATCCGCGCAC	28	32	BIM(M)2	22	AATCGTGCTCGAGATACCAGCCATCCGCGCAC	forward	BIM(M)2_22
NODE_31_length_68065_cov_124.965376	2	46493	TTTCTTAGCTGCCTACACGGCAGTGAAC	AACAGAACCGCGCACCTCGATCAGCCTCGCAT	28	32	BIM(M)2	23	AACAGAACCGCGCACCTCGATCAGCCTCGCAT	forward	BIM(M)2_23
NODE_31_length_68065_cov_124.965376	2	46553	TTTCTTAGCTGCCTACACGGCAGTGAAC	GTAAATCCAGCGCCTGGGCTGCGCATTGTCCA	28	32	BIM(M)2	24	GTAAATCCAGCGCCTGGGCTGCGCATTGTCCA	forward	BIM(M)2_24
NODE_31_length_68065_cov_124.965376	2	46613	TTTCTTAGCTGCCTACACGGCAGTGAAC	CACGCAGCCAGGCTCGAACATCGGCCCGGCTT	28	32	BIM(M)2	25	AAGCCGGGCCGATGTTCGAGCCTGGCTGCGTG	forward	BIM(M)2_25
NODE_31_length_68065_cov_124.965376	2	46673	TTTCTTAGCTGCCTACACGGCAGTGAAC	TACTACGACGACGCTTTGCAGGCTGATATTCA	28	32	BIM(M)2	26	TACTACGACGACGCTTTGCAGGCTGATATTCA	forward	BIM(M)2_26
NODE_31_length_68065_cov_124.965376	2	46733	TTTCTTAGCTGCCTACACGGCAGTGAAC	ACGACGCGACCAGAATCGCGATTTGCACCCAC	28	32	BIM(M)2	27	ACGACGCGACCAGAATCGCGATTTGCACCCAC	forward	BIM(M)2_27
NODE_31_length_68065_cov_124.965376	2	46793	TTTCTTAGCTGCCTACACGGCAGTGAAC	GCGCTGACGCCGCATTCGGCGATCTGCTTCGT	28	32	BIM(M)2	28	ACGAAGCAGATCGCCGAATGCGGCGTCAGCGC	forward	BIM(M)2_28
NODE_31_length_68065_cov_124.965376	2	46853	TTTCTTAGCTGCCTACACGGCAGTGAAC	CGGGCGCTTGCGCCGGATCGGCGAATTGGATG	28	32	BIM(M)2	29	CATCCAATTCGCCGATCCGGCGCAAGCGCCCG	forward	BIM(M)2_29
NODE_31_length_68065_cov_124.965376	2	46913	TTTCTTAGCTGCCTACACGGCAGTGAAC	CCGGGCTGGATGGACTCGAAGGGCGCCAGGCT	28	32	BIM(M)2	30	AGCCTGGCGCCCTTCGAGTCCATCCAGCCCGG	forward	BIM(M)2_30
NODE_31_length_68065_cov_124.965376	2	46973	TTTCTTAGCTGCCTACACGGCAGTGAAC	GACCAGATCCTGCCGCAGTACTGGCAGGACCG	28	32	BIM(M)2	31	CGGTCCTGCCAGTACTGCGGCAGGATCTGGTC	forward	BIM(M)2_31
NODE_31_length_68065_cov_124.965376	2	47033	TTTCTTAGCTGCCTACACGGCAGTGAAC	GTCGCAGCCACTGTGTCGGCCAAAACCAGGTC	28	32	BIM(M)2	32	GACCTGGTTTTGGCCGACACAGTGGCTGCGAC	forward	BIM(M)2_32
NODE_31_length_68065_cov_124.965376	2	47093	TTTCTTAGCTGCCTACACGGCAGTGAAC	TTGACGAACGCCGTCCAGAAGTCACCACCCGGC	28	33	BIM(M)2	33	GCCGGGTGGTGACTTCTGGACGGCGTTCGTCAA	forward	BIM(M)2_33
NODE_31_length_68065_cov_124.965376	2	47154	TTTCTTAGCTGCCTACACGGCAGTGAAC	ACCGCGCTCGACTACTACAACGTCCGGCTGAT	28	32	BIM(M)2	34	ACCGCGCTCGACTACTACAACGTCCGGCTGAT	forward	BIM(M)2_34
NODE_30_length_68065_cov_113.481894	1	36556	GTTCACTGCCGTATAGGCAGCTAAGAAA	ACCACCCGCTACCACCGGCAGCCGCACCGGCC	28	32	BIM(M)3	1	ACCACCCGCTACCACCGGCAGCCGCACCGGCC	forward	BIM(M)3_1
NODE_30_length_68065_cov_113.481894	1	36616	GTTCACTGCCGTATAGGCAGCTAAGAAA	ATCACCGGCGCGCTGGCCTTCGGCGCCCAGGC	28	32	BIM(M)3	2	ATCACCGGCGCGCTGGCCTTCGGCGCCCAGGC	forward	BIM(M)3_2
NODE_30_length_68065_cov_113.481894	1	36676	GTTCACTGCCGTATAGGCAGCTAAGAAA	TTATCAGTAAATACGTGGCGACTTGGCCACCC	28	32	BIM(M)3	3	GGGTGGCCAAGTCGCCACGTATTTACTGATAA	forward	BIM(M)3_3
NODE_30_length_68065_cov_113.481894	1	36736	GTTCACTGCCGTATAGGCAGCTAAGAAA	TTGCTGCGTGTTGCAGCGACACCCGTTCAACA	28	32	BIM(M)3	4	TGTTGAACGGGTGTCGCTGCAACACGCAGCAA	forward	BIM(M)3_4
NODE_30_length_68065_cov_113.481894	1	36796	GTTCACTGCCGTATAGGCAGCTAAGAAA	ACTGGAGATACGTGCACAGATCGGACGACACG	28	32	BIM(M)3	5	ACTGGAGATACGTGCACAGATCGGACGACACG	forward	BIM(M)3_5
NODE_30_length_68065_cov_113.481894	1	36856	GTTCACTGCCGTATAGGCAGCTAAGAAA	ATATCAGTTTGCATGGTTTGCTCCTACCAAGC	28	32	BIM(M)3	6	ATATCAGTTTGCATGGTTTGCTCCTACCAAGC	forward	BIM(M)3_6
NODE_30_length_68065_cov_113.481894	1	36916	GTTCACTGCCGTATAGGCAGCTAAGAAA	TTGCATCGCACCCTCCTGCTCACCGACCAGGC	28	32	BIM(M)3	7	GCCTGGTCGGTGAGCAGGAGGGTGCGATGCAA	forward	BIM(M)3_7
NODE_30_length_68065_cov_113.481894	1	36976	GTTCACTGCCGTATAGGCAGCTAAGAAA	TGAACGTTCACGCATCACGCGCCTTTCCGGCC	28	32	BIM(M)3	8	GGCCGGAAAGGCGCGTGATGCGTGAACGTTCA	forward	BIM(M)3_8
NODE_30_length_68065_cov_113.481894	1	37036	GTTCACTGCCGTATAGGCAGCTAAGAAA	AGGCAGACGAGTACGCGCGGTCTCGCGAAGTG	28	32	BIM(M)3	9	AGGCAGACGAGTACGCGCGGTCTCGCGAAGTG	forward	BIM(M)3_9
NODE_30_length_68065_cov_113.481894	1	37096	GTTCACTGCCGTATAGGCAGCTAAGAAA	AGAACATGGCCCGGCTCCCGACGTTGCTGCGG	28	32	BIM(M)3	10	AGAACATGGCCCGGCTCCCGACGTTGCTGCGG	forward	BIM(M)3_10
NODE_30_length_68065_cov_113.481894	1	37156	GTTCACTGCCGTATAGGCAGCTAAGAAA	ATGACGCAAGACGAGCTTGTCCGCCTTCTGGC	28	32	BIM(M)3	11	ATGACGCAAGACGAGCTTGTCCGCCTTCTGGC	forward	BIM(M)3_11
NODE_30_length_68065_cov_113.481894	1	37216	GTTCACTGCCGTATAGGCAGCTAAGAAA	GTTTGCAGGAAGCGGCGCTATCGCACCGAACT	28	32	BIM(M)3	12	AGTTCGGTGCGATAGCGCCGCTTCCTGCAAAC	forward	BIM(M)3_12
NODE_30_length_68065_cov_113.481894	1	37276	GTTCACTGCCGTATAGGCAGCTAAGAAA	ATAGCTACGCCGAGCCAGTTGTAAGCTGACGC	28	32	BIM(M)3	13	ATAGCTACGCCGAGCCAGTTGTAAGCTGACGC	forward	BIM(M)3_13
NODE_30_length_68065_cov_113.481894	2	45953	TTTCTTAGCTGCCTACACGGCAGTGAAC	TGGATTCATGTATCAGGCATCGTACTCGGCAA	28	32	BIM(M)3	14	TGGATTCATGTATCAGGCATCGTACTCGGCAA	forward	BIM(M)3_14
NODE_30_length_68065_cov_113.481894	2	46013	TTTCTTAGCTGCCTACACGGCAGTGAAC	CAGGTAGACGCGGACATCAAGCCCGCCGTGAA	28	32	BIM(M)3	15	CAGGTAGACGCGGACATCAAGCCCGCCGTGAA	forward	BIM(M)3_15
NODE_30_length_68065_cov_113.481894	2	46073	TTTCTTAGCTGCCTACACGGCAGTGAAC	GAGAGCCGCAGGGAGCGGGGCCGCAAACTCCT	28	32	BIM(M)3	16	AGGAGTTTGCGGCCCCGCTCCCTGCGGCTCTC	forward	BIM(M)3_16
NODE_30_length_68065_cov_113.481894	2	46133	TTTCTTAGCTGCCTACACGGCAGTGAAC	TGGAGGCGACCGAACCCGGGCTGTTCGAGGAT	28	32	BIM(M)3	17	ATCCTCGAACAGCCCGGGTTCGGTCGCCTCCA	forward	BIM(M)3_17
NODE_30_length_68065_cov_113.481894	2	46193	TTTCTTAGCTGCCTACACGGCAGTGAAC	AACCGCGCGCAACAGCTGTGCATCGTCACCTT	28	32	BIM(M)3	18	AACCGCGCGCAACAGCTGTGCATCGTCACCTT	forward	BIM(M)3_18
NODE_30_length_68065_cov_113.481894	2	46253	TTTCTTAGCTGCCTACACGGCAGTGAAC	CGTCTCGATGCTGCCGTCGATGAGCGTCTTGT	28	32	BIM(M)3	19	ACAAGACGCTCATCGACGGCAGCATCGAGACG	forward	BIM(M)3_19
NODE_30_length_68065_cov_113.481894	2	46313	TTTCTTAGCTGCCTACACGGCAGTGAAC	TTATCAAGCGGCTGTGCTGGGCCTGTTTCGTT	28	32	BIM(M)3	20	AACGAAACAGGCCCAGCACAGCCGCTTGATAA	forward	BIM(M)3_20
NODE_30_length_68065_cov_113.481894	2	46373	TTTCTTAGCTGCCTACACGGCAGTGAAC	GCCTTCGGTGGTGATCTTTCCGTTGTTTGCCT	28	32	BIM(M)3	21	AGGCAAACAACGGAAAGATCACCACCGAAGGC	forward	BIM(M)3_21
NODE_30_length_68065_cov_113.481894	2	46433	TTTCTTAGCTGCCTACACGGCAGTGAAC	AATCGTGCTCGAGATACCAGCCATCCGCGCAC	28	32	BIM(M)3	22	AATCGTGCTCGAGATACCAGCCATCCGCGCAC	forward	BIM(M)3_22
NODE_30_length_68065_cov_113.481894	2	46493	TTTCTTAGCTGCCTACACGGCAGTGAAC	AACAGAACCGCGCACCTCGATCAGCCTCGCAT	28	32	BIM(M)3	23	AACAGAACCGCGCACCTCGATCAGCCTCGCAT	forward	BIM(M)3_23
NODE_30_length_68065_cov_113.481894	2	46553	TTTCTTAGCTGCCTACACGGCAGTGAAC	GTAAATCCAGCGCCTGGGCTGCGCATTGTCCA	28	32	BIM(M)3	24	GTAAATCCAGCGCCTGGGCTGCGCATTGTCCA	forward	BIM(M)3_24
NODE_30_length_68065_cov_113.481894	2	46613	TTTCTTAGCTGCCTACACGGCAGTGAAC	CACGCAGCCAGGCTCGAACATCGGCCCGGCTT	28	32	BIM(M)3	25	AAGCCGGGCCGATGTTCGAGCCTGGCTGCGTG	forward	BIM(M)3_25
NODE_30_length_68065_cov_113.481894	2	46673	TTTCTTAGCTGCCTACACGGCAGTGAAC	TACTACGACGACGCTTTGCAGGCTGATATTCA	28	32	BIM(M)3	26	TACTACGACGACGCTTTGCAGGCTGATATTCA	forward	BIM(M)3_26
NODE_30_length_68065_cov_113.481894	2	46733	TTTCTTAGCTGCCTACACGGCAGTGAAC	ACGACGCGACCAGAATCGCGATTTGCACCCAC	28	32	BIM(M)3	27	ACGACGCGACCAGAATCGCGATTTGCACCCAC	forward	BIM(M)3_27
NODE_30_length_68065_cov_113.481894	2	46793	TTTCTTAGCTGCCTACACGGCAGTGAAC	GCGCTGACGCCGCATTCGGCGATCTGCTTCGT	28	32	BIM(M)3	28	ACGAAGCAGATCGCCGAATGCGGCGTCAGCGC	forward	BIM(M)3_28
NODE_30_length_68065_cov_113.481894	2	46853	TTTCTTAGCTGCCTACACGGCAGTGAAC	CGGGCGCTTGCGCCGGATCGGCGAATTGGATG	28	32	BIM(M)3	29	CATCCAATTCGCCGATCCGGCGCAAGCGCCCG	forward	BIM(M)3_29
NODE_30_length_68065_cov_113.481894	2	46913	TTTCTTAGCTGCCTACACGGCAGTGAAC	CCGGGCTGGATGGACTCGAAGGGCGCCAGGCT	28	32	BIM(M)3	30	AGCCTGGCGCCCTTCGAGTCCATCCAGCCCGG	forward	BIM(M)3_30
NODE_30_length_68065_cov_113.481894	2	46973	TTTCTTAGCTGCCTACACGGCAGTGAAC	GACCAGATCCTGCCGCAGTACTGGCAGGACCG	28	32	BIM(M)3	31	CGGTCCTGCCAGTACTGCGGCAGGATCTGGTC	forward	BIM(M)3_31
NODE_30_length_68065_cov_113.481894	2	47033	TTTCTTAGCTGCCTACACGGCAGTGAAC	GTCGCAGCCACTGTGTCGGCCAAAACCAGGTC	28	32	BIM(M)3	32	GACCTGGTTTTGGCCGACACAGTGGCTGCGAC	forward	BIM(M)3_32
NODE_30_length_68065_cov_113.481894	2	47093	TTTCTTAGCTGCCTACACGGCAGTGAAC	TTGACGAACGCCGTCCAGAAGTCACCACCCGGC	28	33	BIM(M)3	33	GCCGGGTGGTGACTTCTGGACGGCGTTCGTCAA	forward	BIM(M)3_33
NODE_30_length_68065_cov_113.481894	2	47154	TTTCTTAGCTGCCTACACGGCAGTGAAC	ACCGCGCTCGACTACTACAACGTCCGGCTGAT	28	32	BIM(M)3	34	ACCGCGCTCGACTACTACAACGTCCGGCTGAT	forward	BIM(M)3_34
NODE_29_length_68065_cov_118.142599	2	31423	TTTCTTAGCTGCCTATACGGCAGTGAAC	GGCCGGTGCGGCTGCCGGTGGTAGCGGGTGGT	28	32	BIM_1	1	ACCACCCGCTACCACCGGCAGCCGCACCGGCC	reverse	BIM_1_1
NODE_29_length_68065_cov_118.142599	2	31363	TTTCTTAGCTGCCTATACGGCAGTGAAC	GCCTGGGCGCCGAAGGCCAGCGCGCCGGTGAT	28	32	BIM_1	2	ATCACCGGCGCGCTGGCCTTCGGCGCCCAGGC	reverse	BIM_1_2
NODE_29_length_68065_cov_118.142599	2	31303	TTTCTTAGCTGCCTATACGGCAGTGAAC	GGGTGGCCAAGTCGCCACGTATTTACTGATAA	28	32	BIM_1	3	GGGTGGCCAAGTCGCCACGTATTTACTGATAA	reverse	BIM_1_3
NODE_29_length_68065_cov_118.142599	2	31243	TTTCTTAGCTGCCTATACGGCAGTGAAC	TGTTGAACGGGTGTCGCTGCAACACGCAGCAA	28	32	BIM_1	4	TGTTGAACGGGTGTCGCTGCAACACGCAGCAA	reverse	BIM_1_4
NODE_29_length_68065_cov_118.142599	2	31183	TTTCTTAGCTGCCTATACGGCAGTGAAC	CGTGTCGTCCGATCTGTGCACGTATCTCCAGT	28	32	BIM_1	5	ACTGGAGATACGTGCACAGATCGGACGACACG	reverse	BIM_1_5
NODE_29_length_68065_cov_118.142599	2	31123	TTTCTTAGCTGCCTATACGGCAGTGAAC	GCTTGGTAGGAGCAAACCATGCAAACTGATAT	28	32	BIM_1	6	ATATCAGTTTGCATGGTTTGCTCCTACCAAGC	reverse	BIM_1_6
NODE_29_length_68065_cov_118.142599	2	31063	TTTCTTAGCTGCCTATACGGCAGTGAAC	GCCTGGTCGGTGAGCAGGAGGGTGCGATGCAA	28	32	BIM_1	7	GCCTGGTCGGTGAGCAGGAGGGTGCGATGCAA	reverse	BIM_1_7
NODE_29_length_68065_cov_118.142599	2	31003	TTTCTTAGCTGCCTATACGGCAGTGAAC	GGCCGGAAAGGCGCGTGATGCGTGAACGTTCA	28	32	BIM_1	8	GGCCGGAAAGGCGCGTGATGCGTGAACGTTCA	reverse	BIM_1_8
NODE_29_length_68065_cov_118.142599	2	30943	TTTCTTAGCTGCCTATACGGCAGTGAAC	CACTTCGCGAGACCGCGCGTACTCGTCTGCCT	28	32	BIM_1	9	AGGCAGACGAGTACGCGCGGTCTCGCGAAGTG	reverse	BIM_1_9
NODE_29_length_68065_cov_118.142599	2	30883	TTTCTTAGCTGCCTATACGGCAGTGAAC	CCGCAGCAACGTCGGGAGCCGGGCCATGTTCT	28	32	BIM_1	10	AGAACATGGCCCGGCTCCCGACGTTGCTGCGG	reverse	BIM_1_10
NODE_29_length_68065_cov_118.142599	2	30823	TTTCTTAGCTGCCTATACGGCAGTGAAC	GCCAGAAGGCGGACAAGCTCGTCTTGCGTCAT	28	32	BIM_1	11	ATGACGCAAGACGAGCTTGTCCGCCTTCTGGC	reverse	BIM_1_11
NODE_29_length_68065_cov_118.142599	2	30763	TTTCTTAGCTGCCTATACGGCAGTGAAC	AGTTCGGTGCGATAGCGCCGCTTCCTGCAAAC	28	32	BIM_1	12	AGTTCGGTGCGATAGCGCCGCTTCCTGCAAAC	reverse	BIM_1_12
NODE_29_length_68065_cov_118.142599	2	30703	AGCTGCCTATGCCTATACGGCAGTGAAC	GCGTCAGCTTACAACTGGCTCGGCGTAGCTAT	28	32	BIM_1	13	ATAGCTACGCCGAGCCAGTTGTAAGCTGACGC	reverse	BIM_1_13
NODE_29_length_68065_cov_118.142599	1	22026	GTTCACTGCCGTGTAGGCAGCTAAGAAA	TTGCCGAGTACGATGCCTGATACATGAATCCA	28	32	BIM_1	14	TGGATTCATGTATCAGGCATCGTACTCGGCAA	reverse	BIM_1_14
NODE_29_length_68065_cov_118.142599	1	21966	GTTCACTGCCGTGTAGGCAGCTAAGAAA	TTCACGGCGGGCTTGATGTCCGCGTCTACCTG	28	32	BIM_1	15	CAGGTAGACGCGGACATCAAGCCCGCCGTGAA	reverse	BIM_1_15
NODE_29_length_68065_cov_118.142599	1	21906	GTTCACTGCCGTGTAGGCAGCTAAGAAA	AGGAGTTTGCGGCCCCGCTCCCTGCGGCTCTC	28	32	BIM_1	16	AGGAGTTTGCGGCCCCGCTCCCTGCGGCTCTC	reverse	BIM_1_16
NODE_29_length_68065_cov_118.142599	1	21846	GTTCACTGCCGTGTAGGCAGCTAAGAAA	ATCCTCGAACAGCCCGGGTTCGGTCGCCTCCA	28	32	BIM_1	17	ATCCTCGAACAGCCCGGGTTCGGTCGCCTCCA	reverse	BIM_1_17
NODE_29_length_68065_cov_118.142599	1	21786	GTTCACTGCCGTGTAGGCAGCTAAGAAA	AAGGTGACGATGCACAGCTGTTGCGCGCGGTT	28	32	BIM_1	18	AACCGCGCGCAACAGCTGTGCATCGTCACCTT	reverse	BIM_1_18
NODE_29_length_68065_cov_118.142599	1	21726	GTTCACTGCCGTGTAGGCAGCTAAGAAA	ACAAGACGCTCATCGACGGCAGCATCGAGACG	28	32	BIM_1	19	ACAAGACGCTCATCGACGGCAGCATCGAGACG	reverse	BIM_1_19
NODE_29_length_68065_cov_118.142599	1	21666	GTTCACTGCCGTGTAGGCAGCTAAGAAA	AACGAAACAGGCCCAGCACAGCCGCTTGATAA	28	32	BIM_1	20	AACGAAACAGGCCCAGCACAGCCGCTTGATAA	reverse	BIM_1_20
NODE_29_length_68065_cov_118.142599	1	21606	GTTCACTGCCGTGTAGGCAGCTAAGAAA	AGGCAAACAACGGAAAGATCACCACCGAAGGC	28	32	BIM_1	21	AGGCAAACAACGGAAAGATCACCACCGAAGGC	reverse	BIM_1_21
NODE_29_length_68065_cov_118.142599	1	21546	GTTCACTGCCGTGTAGGCAGCTAAGAAA	GTGCGCGGATGGCTGGTATCTCGAGCACGATT	28	32	BIM_1	22	AATCGTGCTCGAGATACCAGCCATCCGCGCAC	reverse	BIM_1_22
NODE_29_length_68065_cov_118.142599	1	21486	GTTCACTGCCGTGTAGGCAGCTAAGAAA	ATGCGAGGCTGATCGAGGTGCGCGGTTCTGTT	28	32	BIM_1	23	AACAGAACCGCGCACCTCGATCAGCCTCGCAT	reverse	BIM_1_23
NODE_29_length_68065_cov_118.142599	1	21426	GTTCACTGCCGTGTAGGCAGCTAAGAAA	TGGACAATGCGCAGCCCAGGCGCTGGATTTAC	28	32	BIM_1	24	GTAAATCCAGCGCCTGGGCTGCGCATTGTCCA	reverse	BIM_1_24
NODE_29_length_68065_cov_118.142599	1	21366	GTTCACTGCCGTGTAGGCAGCTAAGAAA	AAGCCGGGCCGATGTTCGAGCCTGGCTGCGTG	28	32	BIM_1	25	AAGCCGGGCCGATGTTCGAGCCTGGCTGCGTG	reverse	BIM_1_25
NODE_29_length_68065_cov_118.142599	1	21306	GTTCACTGCCGTGTAGGCAGCTAAGAAA	TGAATATCAGCCTGCAAAGCGTCGTCGTAGTA	28	32	BIM_1	26	TACTACGACGACGCTTTGCAGGCTGATATTCA	reverse	BIM_1_26
NODE_29_length_68065_cov_118.142599	1	21246	GTTCACTGCCGTGTAGGCAGCTAAGAAA	GTGGGTGCAAATCGCGATTCTGGTCGCGTCGT	28	32	BIM_1	27	ACGACGCGACCAGAATCGCGATTTGCACCCAC	reverse	BIM_1_27
NODE_29_length_68065_cov_118.142599	1	21186	GTTCACTGCCGTGTAGGCAGCTAAGAAA	ACGAAGCAGATCGCCGAATGCGGCGTCAGCGC	28	32	BIM_1	28	ACGAAGCAGATCGCCGAATGCGGCGTCAGCGC	reverse	BIM_1_28
NODE_29_length_68065_cov_118.142599	1	21126	GTTCACTGCCGTGTAGGCAGCTAAGAAA	CATCCAATTCGCCGATCCGGCGCAAGCGCCCG	28	32	BIM_1	29	CATCCAATTCGCCGATCCGGCGCAAGCGCCCG	reverse	BIM_1_29
NODE_29_length_68065_cov_118.142599	1	21066	GTTCACTGCCGTGTAGGCAGCTAAGAAA	AGCCTGGCGCCCTTCGAGTCCATCCAGCCCGG	28	32	BIM_1	30	AGCCTGGCGCCCTTCGAGTCCATCCAGCCCGG	reverse	BIM_1_30
NODE_29_length_68065_cov_118.142599	1	21006	GTTCACTGCCGTGTAGGCAGCTAAGAAA	CGGTCCTGCCAGTACTGCGGCAGGATCTGGTC	28	32	BIM_1	31	CGGTCCTGCCAGTACTGCGGCAGGATCTGGTC	reverse	BIM_1_31
NODE_29_length_68065_cov_118.142599	1	20946	GTTCACTGCCGTGTAGGCAGCTAAGAAA	GACCTGGTTTTGGCCGACACAGTGGCTGCGAC	28	32	BIM_1	32	GACCTGGTTTTGGCCGACACAGTGGCTGCGAC	reverse	BIM_1_32
NODE_29_length_68065_cov_118.142599	1	20885	GTTCACTGCCGTGTAGGCAGCTAAGAAA	GCCGGGTGGTGACTTCTGGACGGCGTTCGTCAA	28	33	BIM_1	33	GCCGGGTGGTGACTTCTGGACGGCGTTCGTCAA	reverse	BIM_1_33
NODE_29_length_68065_cov_118.142599	1	20825	GTTCACTGCCGTGTAGGCAGCTAAGAAA	ATCAGCCGGACGTTGTAGTAGTCGAGCGCGGT	28	32	BIM_1	34	ACCGCGCTCGACTACTACAACGTCCGGCTGAT	reverse	BIM_1_34
NODE_29_length_68065_cov_129.533800	1	36556	GTTCACTGCCGTATAGGCAGCTAAGAAA	ACCACCCGCTACCACCGGCAGCCGCACCGGCC	28	32	BIM_3	1	ACCACCCGCTACCACCGGCAGCCGCACCGGCC	forward	BIM_3_1
NODE_29_length_68065_cov_129.533800	1	36616	GTTCACTGCCGTATAGGCAGCTAAGAAA	ATCACCGGCGCGCTGGCCTTCGGCGCCCAGGC	28	32	BIM_3	2	ATCACCGGCGCGCTGGCCTTCGGCGCCCAGGC	forward	BIM_3_2
NODE_29_length_68065_cov_129.533800	1	36676	GTTCACTGCCGTATAGGCAGCTAAGAAA	TTATCAGTAAATACGTGGCGACTTGGCCACCC	28	32	BIM_3	3	GGGTGGCCAAGTCGCCACGTATTTACTGATAA	forward	BIM_3_3
NODE_29_length_68065_cov_129.533800	1	36736	GTTCACTGCCGTATAGGCAGCTAAGAAA	TTGCTGCGTGTTGCAGCGACACCCGTTCAACA	28	32	BIM_3	4	TGTTGAACGGGTGTCGCTGCAACACGCAGCAA	forward	BIM_3_4
NODE_29_length_68065_cov_129.533800	1	36796	GTTCACTGCCGTATAGGCAGCTAAGAAA	ACTGGAGATACGTGCACAGATCGGACGACACG	28	32	BIM_3	5	ACTGGAGATACGTGCACAGATCGGACGACACG	forward	BIM_3_5
NODE_29_length_68065_cov_129.533800	1	36856	GTTCACTGCCGTATAGGCAGCTAAGAAA	ATATCAGTTTGCATGGTTTGCTCCTACCAAGC	28	32	BIM_3	6	ATATCAGTTTGCATGGTTTGCTCCTACCAAGC	forward	BIM_3_6
NODE_29_length_68065_cov_129.533800	1	36916	GTTCACTGCCGTATAGGCAGCTAAGAAA	TTGCATCGCACCCTCCTGCTCACCGACCAGGC	28	32	BIM_3	7	GCCTGGTCGGTGAGCAGGAGGGTGCGATGCAA	forward	BIM_3_7
NODE_29_length_68065_cov_129.533800	1	36976	GTTCACTGCCGTATAGGCAGCTAAGAAA	TGAACGTTCACGCATCACGCGCCTTTCCGGCC	28	32	BIM_3	8	GGCCGGAAAGGCGCGTGATGCGTGAACGTTCA	forward	BIM_3_8
NODE_29_length_68065_cov_129.533800	1	37036	GTTCACTGCCGTATAGGCAGCTAAGAAA	AGGCAGACGAGTACGCGCGGTCTCGCGAAGTG	28	32	BIM_3	9	AGGCAGACGAGTACGCGCGGTCTCGCGAAGTG	forward	BIM_3_9
NODE_29_length_68065_cov_129.533800	1	37096	GTTCACTGCCGTATAGGCAGCTAAGAAA	AGAACATGGCCCGGCTCCCGACGTTGCTGCGG	28	32	BIM_3	10	AGAACATGGCCCGGCTCCCGACGTTGCTGCGG	forward	BIM_3_10
NODE_29_length_68065_cov_129.533800	1	37156	GTTCACTGCCGTATAGGCAGCTAAGAAA	ATGACGCAAGACGAGCTTGTCCGCCTTCTGGC	28	32	BIM_3	11	ATGACGCAAGACGAGCTTGTCCGCCTTCTGGC	forward	BIM_3_11
NODE_29_length_68065_cov_129.533800	1	37216	GTTCACTGCCGTATAGGCAGCTAAGAAA	GTTTGCAGGAAGCGGCGCTATCGCACCGAACT	28	32	BIM_3	12	AGTTCGGTGCGATAGCGCCGCTTCCTGCAAAC	forward	BIM_3_12
NODE_29_length_68065_cov_129.533800	1	37276	GTTCACTGCCGTATAGGCAGCTAAGAAA	ATAGCTACGCCGAGCCAGTTGTAAGCTGACGC	28	32	BIM_3	13	ATAGCTACGCCGAGCCAGTTGTAAGCTGACGC	forward	BIM_3_13
NODE_29_length_68065_cov_129.533800	2	45953	TTTCTTAGCTGCCTACACGGCAGTGAAC	TGGATTCATGTATCAGGCATCGTACTCGGCAA	28	32	BIM_3	14	TGGATTCATGTATCAGGCATCGTACTCGGCAA	forward	BIM_3_14
NODE_29_length_68065_cov_129.533800	2	46013	TTTCTTAGCTGCCTACACGGCAGTGAAC	CAGGTAGACGCGGACATCAAGCCCGCCGTGAA	28	32	BIM_3	15	CAGGTAGACGCGGACATCAAGCCCGCCGTGAA	forward	BIM_3_15
NODE_29_length_68065_cov_129.533800	2	46073	TTTCTTAGCTGCCTACACGGCAGTGAAC	GAGAGCCGCAGGGAGCGGGGCCGCAAACTCCT	28	32	BIM_3	16	AGGAGTTTGCGGCCCCGCTCCCTGCGGCTCTC	forward	BIM_3_16
NODE_29_length_68065_cov_129.533800	2	46133	TTTCTTAGCTGCCTACACGGCAGTGAAC	TGGAGGCGACCGAACCCGGGCTGTTCGAGGAT	28	32	BIM_3	17	ATCCTCGAACAGCCCGGGTTCGGTCGCCTCCA	forward	BIM_3_17
NODE_29_length_68065_cov_129.533800	2	46193	TTTCTTAGCTGCCTACACGGCAGTGAAC	AACCGCGCGCAACAGCTGTGCATCGTCACCTT	28	32	BIM_3	18	AACCGCGCGCAACAGCTGTGCATCGTCACCTT	forward	BIM_3_18
NODE_29_length_68065_cov_129.533800	2	46253	TTTCTTAGCTGCCTACACGGCAGTGAAC	CGTCTCGATGCTGCCGTCGATGAGCGTCTTGT	28	32	BIM_3	19	ACAAGACGCTCATCGACGGCAGCATCGAGACG	forward	BIM_3_19
NODE_29_length_68065_cov_129.533800	2	46313	TTTCTTAGCTGCCTACACGGCAGTGAAC	TTATCAAGCGGCTGTGCTGGGCCTGTTTCGTT	28	32	BIM_3	20	AACGAAACAGGCCCAGCACAGCCGCTTGATAA	forward	BIM_3_20
NODE_29_length_68065_cov_129.533800	2	46373	TTTCTTAGCTGCCTACACGGCAGTGAAC	GCCTTCGGTGGTGATCTTTCCGTTGTTTGCCT	28	32	BIM_3	21	AGGCAAACAACGGAAAGATCACCACCGAAGGC	forward	BIM_3_21
NODE_29_length_68065_cov_129.533800	2	46433	TTTCTTAGCTGCCTACACGGCAGTGAAC	AATCGTGCTCGAGATACCAGCCATCCGCGCAC	28	32	BIM_3	22	AATCGTGCTCGAGATACCAGCCATCCGCGCAC	forward	BIM_3_22
NODE_29_length_68065_cov_129.533800	2	46493	TTTCTTAGCTGCCTACACGGCAGTGAAC	AACAGAACCGCGCACCTCGATCAGCCTCGCAT	28	32	BIM_3	23	AACAGAACCGCGCACCTCGATCAGCCTCGCAT	forward	BIM_3_23
NODE_29_length_68065_cov_129.533800	2	46553	TTTCTTAGCTGCCTACACGGCAGTGAAC	GTAAATCCAGCGCCTGGGCTGCGCATTGTCCA	28	32	BIM_3	24	GTAAATCCAGCGCCTGGGCTGCGCATTGTCCA	forward	BIM_3_24
NODE_29_length_68065_cov_129.533800	2	46613	TTTCTTAGCTGCCTACACGGCAGTGAAC	CACGCAGCCAGGCTCGAACATCGGCCCGGCTT	28	32	BIM_3	25	AAGCCGGGCCGATGTTCGAGCCTGGCTGCGTG	forward	BIM_3_25
NODE_29_length_68065_cov_129.533800	2	46673	TTTCTTAGCTGCCTACACGGCAGTGAAC	TACTACGACGACGCTTTGCAGGCTGATATTCA	28	32	BIM_3	26	TACTACGACGACGCTTTGCAGGCTGATATTCA	forward	BIM_3_26
NODE_29_length_68065_cov_129.533800	2	46733	TTTCTTAGCTGCCTACACGGCAGTGAAC	ACGACGCGACCAGAATCGCGATTTGCACCCAC	28	32	BIM_3	27	ACGACGCGACCAGAATCGCGATTTGCACCCAC	forward	BIM_3_27
NODE_29_length_68065_cov_129.533800	2	46793	TTTCTTAGCTGCCTACACGGCAGTGAAC	GCGCTGACGCCGCATTCGGCGATCTGCTTCGT	28	32	BIM_3	28	ACGAAGCAGATCGCCGAATGCGGCGTCAGCGC	forward	BIM_3_28
NODE_29_length_68065_cov_129.533800	2	46853	TTTCTTAGCTGCCTACACGGCAGTGAAC	CGGGCGCTTGCGCCGGATCGGCGAATTGGATG	28	32	BIM_3	29	CATCCAATTCGCCGATCCGGCGCAAGCGCCCG	forward	BIM_3_29
NODE_29_length_68065_cov_129.533800	2	46913	TTTCTTAGCTGCCTACACGGCAGTGAAC	CCGGGCTGGATGGACTCGAAGGGCGCCAGGCT	28	32	BIM_3	30	AGCCTGGCGCCCTTCGAGTCCATCCAGCCCGG	forward	BIM_3_30
NODE_29_length_68065_cov_129.533800	2	46973	TTTCTTAGCTGCCTACACGGCAGTGAAC	GACCAGATCCTGCCGCAGTACTGGCAGGACCG	28	32	BIM_3	31	CGGTCCTGCCAGTACTGCGGCAGGATCTGGTC	forward	BIM_3_31
NODE_29_length_68065_cov_129.533800	2	47033	TTTCTTAGCTGCCTACACGGCAGTGAAC	GTCGCAGCCACTGTGTCGGCCAAAACCAGGTC	28	32	BIM_3	32	GACCTGGTTTTGGCCGACACAGTGGCTGCGAC	forward	BIM_3_32
NODE_29_length_68065_cov_129.533800	2	47093	TTTCTTAGCTGCCTACACGGCAGTGAAC	TTGACGAACGCCGTCCAGAAGTCACCACCCGGC	28	33	BIM_3	33	GCCGGGTGGTGACTTCTGGACGGCGTTCGTCAA	forward	BIM_3_33
NODE_29_length_68065_cov_129.533800	2	47154	TTTCTTAGCTGCCTACACGGCAGTGAAC	ACCGCGCTCGACTACTACAACGTCCGGCTGAT	28	32	BIM_3	34	ACCGCGCTCGACTACTACAACGTCCGGCTGAT	forward	BIM_3_34
NODE_28_length_68065_cov_119.142202	2	31423	TTTCTTAGCTGCCTATACGGCAGTGAAC	GGCCGGTGCGGCTGCCGGTGGTAGCGGGTGGT	28	32	PA14_C	1	ACCACCCGCTACCACCGGCAGCCGCACCGGCC	reverse	PA14_C_1
NODE_28_length_68065_cov_119.142202	2	31363	TTTCTTAGCTGCCTATACGGCAGTGAAC	GCCTGGGCGCCGAAGGCCAGCGCGCCGGTGAT	28	32	PA14_C	2	ATCACCGGCGCGCTGGCCTTCGGCGCCCAGGC	reverse	PA14_C_2
NODE_28_length_68065_cov_119.142202	2	31303	TTTCTTAGCTGCCTATACGGCAGTGAAC	GGGTGGCCAAGTCGCCACGTATTTACTGATAA	28	32	PA14_C	3	GGGTGGCCAAGTCGCCACGTATTTACTGATAA	reverse	PA14_C_3
NODE_28_length_68065_cov_119.142202	2	31243	TTTCTTAGCTGCCTATACGGCAGTGAAC	TGTTGAACGGGTGTCGCTGCAACACGCAGCAA	28	32	PA14_C	4	TGTTGAACGGGTGTCGCTGCAACACGCAGCAA	reverse	PA14_C_4
NODE_28_length_68065_cov_119.142202	2	31183	TTTCTTAGCTGCCTATACGGCAGTGAAC	CGTGTCGTCCGATCTGTGCACGTATCTCCAGT	28	32	PA14_C	5	ACTGGAGATACGTGCACAGATCGGACGACACG	reverse	PA14_C_5
NODE_28_length_68065_cov_119.142202	2	31123	TTTCTTAGCTGCCTATACGGCAGTGAAC	GCTTGGTAGGAGCAAACCATGCAAACTGATAT	28	32	PA14_C	6	ATATCAGTTTGCATGGTTTGCTCCTACCAAGC	reverse	PA14_C_6
NODE_28_length_68065_cov_119.142202	2	31063	TTTCTTAGCTGCCTATACGGCAGTGAAC	GCCTGGTCGGTGAGCAGGAGGGTGCGATGCAA	28	32	PA14_C	7	GCCTGGTCGGTGAGCAGGAGGGTGCGATGCAA	reverse	PA14_C_7
NODE_28_length_68065_cov_119.142202	2	31003	TTTCTTAGCTGCCTATACGGCAGTGAAC	GGCCGGAAAGGCGCGTGATGCGTGAACGTTCA	28	32	PA14_C	8	GGCCGGAAAGGCGCGTGATGCGTGAACGTTCA	reverse	PA14_C_8
NODE_28_length_68065_cov_119.142202	2	30943	TTTCTTAGCTGCCTATACGGCAGTGAAC	CACTTCGCGAGACCGCGCGTACTCGTCTGCCT	28	32	PA14_C	9	AGGCAGACGAGTACGCGCGGTCTCGCGAAGTG	reverse	PA14_C_9
NODE_28_length_68065_cov_119.142202	2	30883	TTTCTTAGCTGCCTATACGGCAGTGAAC	CCGCAGCAACGTCGGGAGCCGGGCCATGTTCT	28	32	PA14_C	10	AGAACATGGCCCGGCTCCCGACGTTGCTGCGG	reverse	PA14_C_10
NODE_28_length_68065_cov_119.142202	2	30823	TTTCTTAGCTGCCTATACGGCAGTGAAC	GCCAGAAGGCGGACAAGCTCGTCTTGCGTCAT	28	32	PA14_C	11	ATGACGCAAGACGAGCTTGTCCGCCTTCTGGC	reverse	PA14_C_11
NODE_28_length_68065_cov_119.142202	2	30763	TTTCTTAGCTGCCTATACGGCAGTGAAC	AGTTCGGTGCGATAGCGCCGCTTCCTGCAAAC	28	32	PA14_C	12	AGTTCGGTGCGATAGCGCCGCTTCCTGCAAAC	reverse	PA14_C_12
NODE_28_length_68065_cov_119.142202	2	30703	AGCTGCCTATGCCTATACGGCAGTGAAC	GCGTCAGCTTACAACTGGCTCGGCGTAGCTAT	28	32	PA14_C	13	ATAGCTACGCCGAGCCAGTTGTAAGCTGACGC	reverse	PA14_C_13
NODE_28_length_68065_cov_119.142202	1	22026	GTTCACTGCCGTGTAGGCAGCTAAGAAA	TTGCCGAGTACGATGCCTGATACATGAATCCA	28	32	PA14_C	14	TGGATTCATGTATCAGGCATCGTACTCGGCAA	reverse	PA14_C_14
NODE_28_length_68065_cov_119.142202	1	21966	GTTCACTGCCGTGTAGGCAGCTAAGAAA	TTCACGGCGGGCTTGATGTCCGCGTCTACCTG	28	32	PA14_C	15	CAGGTAGACGCGGACATCAAGCCCGCCGTGAA	reverse	PA14_C_15
NODE_28_length_68065_cov_119.142202	1	21906	GTTCACTGCCGTGTAGGCAGCTAAGAAA	AGGAGTTTGCGGCCCCGCTCCCTGCGGCTCTC	28	32	PA14_C	16	AGGAGTTTGCGGCCCCGCTCCCTGCGGCTCTC	reverse	PA14_C_16
NODE_28_length_68065_cov_119.142202	1	21846	GTTCACTGCCGTGTAGGCAGCTAAGAAA	ATCCTCGAACAGCCCGGGTTCGGTCGCCTCCA	28	32	PA14_C	17	ATCCTCGAACAGCCCGGGTTCGGTCGCCTCCA	reverse	PA14_C_17
NODE_28_length_68065_cov_119.142202	1	21786	GTTCACTGCCGTGTAGGCAGCTAAGAAA	AAGGTGACGATGCACAGCTGTTGCGCGCGGTT	28	32	PA14_C	18	AACCGCGCGCAACAGCTGTGCATCGTCACCTT	reverse	PA14_C_18
NODE_28_length_68065_cov_119.142202	1	21726	GTTCACTGCCGTGTAGGCAGCTAAGAAA	ACAAGACGCTCATCGACGGCAGCATCGAGACG	28	32	PA14_C	19	ACAAGACGCTCATCGACGGCAGCATCGAGACG	reverse	PA14_C_19
NODE_28_length_68065_cov_119.142202	1	21666	GTTCACTGCCGTGTAGGCAGCTAAGAAA	AACGAAACAGGCCCAGCACAGCCGCTTGATAA	28	32	PA14_C	20	AACGAAACAGGCCCAGCACAGCCGCTTGATAA	reverse	PA14_C_20
NODE_28_length_68065_cov_119.142202	1	21606	GTTCACTGCCGTGTAGGCAGCTAAGAAA	AGGCAAACAACGGAAAGATCACCACCGAAGGC	28	32	PA14_C	21	AGGCAAACAACGGAAAGATCACCACCGAAGGC	reverse	PA14_C_21
NODE_28_length_68065_cov_119.142202	1	21546	GTTCACTGCCGTGTAGGCAGCTAAGAAA	GTGCGCGGATGGCTGGTATCTCGAGCACGATT	28	32	PA14_C	22	AATCGTGCTCGAGATACCAGCCATCCGCGCAC	reverse	PA14_C_22
NODE_28_length_68065_cov_119.142202	1	21486	GTTCACTGCCGTGTAGGCAGCTAAGAAA	ATGCGAGGCTGATCGAGGTGCGCGGTTCTGTT	28	32	PA14_C	23	AACAGAACCGCGCACCTCGATCAGCCTCGCAT	reverse	PA14_C_23
NODE_28_length_68065_cov_119.142202	1	21426	GTTCACTGCCGTGTAGGCAGCTAAGAAA	TGGACAATGCGCAGCCCAGGCGCTGGATTTAC	28	32	PA14_C	24	GTAAATCCAGCGCCTGGGCTGCGCATTGTCCA	reverse	PA14_C_24
NODE_28_length_68065_cov_119.142202	1	21366	GTTCACTGCCGTGTAGGCAGCTAAGAAA	AAGCCGGGCCGATGTTCGAGCCTGGCTGCGTG	28	32	PA14_C	25	AAGCCGGGCCGATGTTCGAGCCTGGCTGCGTG	reverse	PA14_C_25
NODE_28_length_68065_cov_119.142202	1	21306	GTTCACTGCCGTGTAGGCAGCTAAGAAA	TGAATATCAGCCTGCAAAGCGTCGTCGTAGTA	28	32	PA14_C	26	TACTACGACGACGCTTTGCAGGCTGATATTCA	reverse	PA14_C_26
NODE_28_length_68065_cov_119.142202	1	21246	GTTCACTGCCGTGTAGGCAGCTAAGAAA	GTGGGTGCAAATCGCGATTCTGGTCGCGTCGT	28	32	PA14_C	27	ACGACGCGACCAGAATCGCGATTTGCACCCAC	reverse	PA14_C_27
NODE_28_length_68065_cov_119.142202	1	21186	GTTCACTGCCGTGTAGGCAGCTAAGAAA	ACGAAGCAGATCGCCGAATGCGGCGTCAGCGC	28	32	PA14_C	28	ACGAAGCAGATCGCCGAATGCGGCGTCAGCGC	reverse	PA14_C_28
NODE_28_length_68065_cov_119.142202	1	21126	GTTCACTGCCGTGTAGGCAGCTAAGAAA	CATCCAATTCGCCGATCCGGCGCAAGCGCCCG	28	32	PA14_C	29	CATCCAATTCGCCGATCCGGCGCAAGCGCCCG	reverse	PA14_C_29
NODE_28_length_68065_cov_119.142202	1	21066	GTTCACTGCCGTGTAGGCAGCTAAGAAA	AGCCTGGCGCCCTTCGAGTCCATCCAGCCCGG	28	32	PA14_C	30	AGCCTGGCGCCCTTCGAGTCCATCCAGCCCGG	reverse	PA14_C_30
NODE_28_length_68065_cov_119.142202	1	21006	GTTCACTGCCGTGTAGGCAGCTAAGAAA	CGGTCCTGCCAGTACTGCGGCAGGATCTGGTC	28	32	PA14_C	31	CGGTCCTGCCAGTACTGCGGCAGGATCTGGTC	reverse	PA14_C_31
NODE_28_length_68065_cov_119.142202	1	20946	GTTCACTGCCGTGTAGGCAGCTAAGAAA	GACCTGGTTTTGGCCGACACAGTGGCTGCGAC	28	32	PA14_C	32	GACCTGGTTTTGGCCGACACAGTGGCTGCGAC	reverse	PA14_C_32
NODE_28_length_68065_cov_119.142202	1	20885	GTTCACTGCCGTGTAGGCAGCTAAGAAA	GCCGGGTGGTGACTTCTGGACGGCGTTCGTCAA	28	33	PA14_C	33	GCCGGGTGGTGACTTCTGGACGGCGTTCGTCAA	reverse	PA14_C_33
NODE_28_length_68065_cov_119.142202	1	20825	GTTCACTGCCGTGTAGGCAGCTAAGAAA	ATCAGCCGGACGTTGTAGTAGTCGAGCGCGGT	28	32	PA14_C	34	ACCGCGCTCGACTACTACAACGTCCGGCTGAT	reverse	PA14_C_34
NODE_29_length_68065_cov_118.447829	2	31423	TTTCTTAGCTGCCTATACGGCAGTGAAC	GGCCGGTGCGGCTGCCGGTGGTAGCGGGTGGT	28	32	PA14_M	1	ACCACCCGCTACCACCGGCAGCCGCACCGGCC	reverse	PA14_M_1
NODE_29_length_68065_cov_118.447829	2	31363	TTTCTTAGCTGCCTATACGGCAGTGAAC	GCCTGGGCGCCGAAGGCCAGCGCGCCGGTGAT	28	32	PA14_M	2	ATCACCGGCGCGCTGGCCTTCGGCGCCCAGGC	reverse	PA14_M_2
NODE_29_length_68065_cov_118.447829	2	31303	TTTCTTAGCTGCCTATACGGCAGTGAAC	GGGTGGCCAAGTCGCCACGTATTTACTGATAA	28	32	PA14_M	3	GGGTGGCCAAGTCGCCACGTATTTACTGATAA	reverse	PA14_M_3
NODE_29_length_68065_cov_118.447829	2	31243	TTTCTTAGCTGCCTATACGGCAGTGAAC	TGTTGAACGGGTGTCGCTGCAACACGCAGCAA	28	32	PA14_M	4	TGTTGAACGGGTGTCGCTGCAACACGCAGCAA	reverse	PA14_M_4
NODE_29_length_68065_cov_118.447829	2	31183	TTTCTTAGCTGCCTATACGGCAGTGAAC	CGTGTCGTCCGATCTGTGCACGTATCTCCAGT	28	32	PA14_M	5	ACTGGAGATACGTGCACAGATCGGACGACACG	reverse	PA14_M_5
NODE_29_length_68065_cov_118.447829	2	31123	TTTCTTAGCTGCCTATACGGCAGTGAAC	GCTTGGTAGGAGCAAACCATGCAAACTGATAT	28	32	PA14_M	6	ATATCAGTTTGCATGGTTTGCTCCTACCAAGC	reverse	PA14_M_6
NODE_29_length_68065_cov_118.447829	2	31063	TTTCTTAGCTGCCTATACGGCAGTGAAC	GCCTGGTCGGTGAGCAGGAGGGTGCGATGCAA	28	32	PA14_M	7	GCCTGGTCGGTGAGCAGGAGGGTGCGATGCAA	reverse	PA14_M_7
NODE_29_length_68065_cov_118.447829	2	31003	TTTCTTAGCTGCCTATACGGCAGTGAAC	GGCCGGAAAGGCGCGTGATGCGTGAACGTTCA	28	32	PA14_M	8	GGCCGGAAAGGCGCGTGATGCGTGAACGTTCA	reverse	PA14_M_8
NODE_29_length_68065_cov_118.447829	2	30943	TTTCTTAGCTGCCTATACGGCAGTGAAC	CACTTCGCGAGACCGCGCGTACTCGTCTGCCT	28	32	PA14_M	9	AGGCAGACGAGTACGCGCGGTCTCGCGAAGTG	reverse	PA14_M_9
NODE_29_length_68065_cov_118.447829	2	30883	TTTCTTAGCTGCCTATACGGCAGTGAAC	CCGCAGCAACGTCGGGAGCCGGGCCATGTTCT	28	32	PA14_M	10	AGAACATGGCCCGGCTCCCGACGTTGCTGCGG	reverse	PA14_M_10
NODE_29_length_68065_cov_118.447829	2	30823	TTTCTTAGCTGCCTATACGGCAGTGAAC	GCCAGAAGGCGGACAAGCTCGTCTTGCGTCAT	28	32	PA14_M	11	ATGACGCAAGACGAGCTTGTCCGCCTTCTGGC	reverse	PA14_M_11
NODE_29_length_68065_cov_118.447829	2	30763	TTTCTTAGCTGCCTATACGGCAGTGAAC	AGTTCGGTGCGATAGCGCCGCTTCCTGCAAAC	28	32	PA14_M	12	AGTTCGGTGCGATAGCGCCGCTTCCTGCAAAC	reverse	PA14_M_12
NODE_29_length_68065_cov_118.447829	2	30703	AGCTGCCTATGCCTATACGGCAGTGAAC	GCGTCAGCTTACAACTGGCTCGGCGTAGCTAT	28	32	PA14_M	13	ATAGCTACGCCGAGCCAGTTGTAAGCTGACGC	reverse	PA14_M_13
NODE_29_length_68065_cov_118.447829	1	22026	GTTCACTGCCGTGTAGGCAGCTAAGAAA	TTGCCGAGTACGATGCCTGATACATGAATCCA	28	32	PA14_M	14	TGGATTCATGTATCAGGCATCGTACTCGGCAA	reverse	PA14_M_14
NODE_29_length_68065_cov_118.447829	1	21966	GTTCACTGCCGTGTAGGCAGCTAAGAAA	TTCACGGCGGGCTTGATGTCCGCGTCTACCTG	28	32	PA14_M	15	CAGGTAGACGCGGACATCAAGCCCGCCGTGAA	reverse	PA14_M_15
NODE_29_length_68065_cov_118.447829	1	21906	GTTCACTGCCGTGTAGGCAGCTAAGAAA	AGGAGTTTGCGGCCCCGCTCCCTGCGGCTCTC	28	32	PA14_M	16	AGGAGTTTGCGGCCCCGCTCCCTGCGGCTCTC	reverse	PA14_M_16
NODE_29_length_68065_cov_118.447829	1	21846	GTTCACTGCCGTGTAGGCAGCTAAGAAA	ATCCTCGAACAGCCCGGGTTCGGTCGCCTCCA	28	32	PA14_M	17	ATCCTCGAACAGCCCGGGTTCGGTCGCCTCCA	reverse	PA14_M_17
NODE_29_length_68065_cov_118.447829	1	21786	GTTCACTGCCGTGTAGGCAGCTAAGAAA	AAGGTGACGATGCACAGCTGTTGCGCGCGGTT	28	32	PA14_M	18	AACCGCGCGCAACAGCTGTGCATCGTCACCTT	reverse	PA14_M_18
NODE_29_length_68065_cov_118.447829	1	21726	GTTCACTGCCGTGTAGGCAGCTAAGAAA	ACAAGACGCTCATCGACGGCAGCATCGAGACG	28	32	PA14_M	19	ACAAGACGCTCATCGACGGCAGCATCGAGACG	reverse	PA14_M_19
NODE_29_length_68065_cov_118.447829	1	21666	GTTCACTGCCGTGTAGGCAGCTAAGAAA	AACGAAACAGGCCCAGCACAGCCGCTTGATAA	28	32	PA14_M	20	AACGAAACAGGCCCAGCACAGCCGCTTGATAA	reverse	PA14_M_20
NODE_29_length_68065_cov_118.447829	1	21606	GTTCACTGCCGTGTAGGCAGCTAAGAAA	AGGCAAACAACGGAAAGATCACCACCGAAGGC	28	32	PA14_M	21	AGGCAAACAACGGAAAGATCACCACCGAAGGC	reverse	PA14_M_21
NODE_29_length_68065_cov_118.447829	1	21546	GTTCACTGCCGTGTAGGCAGCTAAGAAA	GTGCGCGGATGGCTGGTATCTCGAGCACGATT	28	32	PA14_M	22	AATCGTGCTCGAGATACCAGCCATCCGCGCAC	reverse	PA14_M_22
NODE_29_length_68065_cov_118.447829	1	21486	GTTCACTGCCGTGTAGGCAGCTAAGAAA	ATGCGAGGCTGATCGAGGTGCGCGGTTCTGTT	28	32	PA14_M	23	AACAGAACCGCGCACCTCGATCAGCCTCGCAT	reverse	PA14_M_23
NODE_29_length_68065_cov_118.447829	1	21426	GTTCACTGCCGTGTAGGCAGCTAAGAAA	TGGACAATGCGCAGCCCAGGCGCTGGATTTAC	28	32	PA14_M	24	GTAAATCCAGCGCCTGGGCTGCGCATTGTCCA	reverse	PA14_M_24
NODE_29_length_68065_cov_118.447829	1	21366	GTTCACTGCCGTGTAGGCAGCTAAGAAA	AAGCCGGGCCGATGTTCGAGCCTGGCTGCGTG	28	32	PA14_M	25	AAGCCGGGCCGATGTTCGAGCCTGGCTGCGTG	reverse	PA14_M_25
NODE_29_length_68065_cov_118.447829	1	21306	GTTCACTGCCGTGTAGGCAGCTAAGAAA	TGAATATCAGCCTGCAAAGCGTCGTCGTAGTA	28	32	PA14_M	26	TACTACGACGACGCTTTGCAGGCTGATATTCA	reverse	PA14_M_26
NODE_29_length_68065_cov_118.447829	1	21246	GTTCACTGCCGTGTAGGCAGCTAAGAAA	GTGGGTGCAAATCGCGATTCTGGTCGCGTCGT	28	32	PA14_M	27	ACGACGCGACCAGAATCGCGATTTGCACCCAC	reverse	PA14_M_27
NODE_29_length_68065_cov_118.447829	1	21186	GTTCACTGCCGTGTAGGCAGCTAAGAAA	ACGAAGCAGATCGCCGAATGCGGCGTCAGCGC	28	32	PA14_M	28	ACGAAGCAGATCGCCGAATGCGGCGTCAGCGC	reverse	PA14_M_28
NODE_29_length_68065_cov_118.447829	1	21126	GTTCACTGCCGTGTAGGCAGCTAAGAAA	CATCCAATTCGCCGATCCGGCGCAAGCGCCCG	28	32	PA14_M	29	CATCCAATTCGCCGATCCGGCGCAAGCGCCCG	reverse	PA14_M_29
NODE_29_length_68065_cov_118.447829	1	21066	GTTCACTGCCGTGTAGGCAGCTAAGAAA	AGCCTGGCGCCCTTCGAGTCCATCCAGCCCGG	28	32	PA14_M	30	AGCCTGGCGCCCTTCGAGTCCATCCAGCCCGG	reverse	PA14_M_30
NODE_29_length_68065_cov_118.447829	1	21006	GTTCACTGCCGTGTAGGCAGCTAAGAAA	CGGTCCTGCCAGTACTGCGGCAGGATCTGGTC	28	32	PA14_M	31	CGGTCCTGCCAGTACTGCGGCAGGATCTGGTC	reverse	PA14_M_31
NODE_29_length_68065_cov_118.447829	1	20946	GTTCACTGCCGTGTAGGCAGCTAAGAAA	GACCTGGTTTTGGCCGACACAGTGGCTGCGAC	28	32	PA14_M	32	GACCTGGTTTTGGCCGACACAGTGGCTGCGAC	reverse	PA14_M_32
NODE_29_length_68065_cov_118.447829	1	20885	GTTCACTGCCGTGTAGGCAGCTAAGAAA	GCCGGGTGGTGACTTCTGGACGGCGTTCGTCAA	28	33	PA14_M	33	GCCGGGTGGTGACTTCTGGACGGCGTTCGTCAA	reverse	PA14_M_33
NODE_29_length_68065_cov_118.447829	1	20825	GTTCACTGCCGTGTAGGCAGCTAAGAAA	ATCAGCCGGACGTTGTAGTAGTCGAGCGCGGT	28	32	PA14_M	34	ACCGCGCTCGACTACTACAACGTCCGGCTGAT	reverse	PA14_M_34
NODE_28_length_68065_cov_121.231188	1	36556	GTTCACTGCCGTATAGGCAGCTAAGAAA	ACCACCCGCTACCACCGGCAGCCGCACCGGCC	28	32	PA14_WT	1	ACCACCCGCTACCACCGGCAGCCGCACCGGCC	forward	PA14_WT_1
NODE_28_length_68065_cov_121.231188	1	36616	GTTCACTGCCGTATAGGCAGCTAAGAAA	ATCACCGGCGCGCTGGCCTTCGGCGCCCAGGC	28	32	PA14_WT	2	ATCACCGGCGCGCTGGCCTTCGGCGCCCAGGC	forward	PA14_WT_2
NODE_28_length_68065_cov_121.231188	1	36676	GTTCACTGCCGTATAGGCAGCTAAGAAA	TTATCAGTAAATACGTGGCGACTTGGCCACCC	28	32	PA14_WT	3	GGGTGGCCAAGTCGCCACGTATTTACTGATAA	forward	PA14_WT_3
NODE_28_length_68065_cov_121.231188	1	36736	GTTCACTGCCGTATAGGCAGCTAAGAAA	TTGCTGCGTGTTGCAGCGACACCCGTTCAACA	28	32	PA14_WT	4	TGTTGAACGGGTGTCGCTGCAACACGCAGCAA	forward	PA14_WT_4
NODE_28_length_68065_cov_121.231188	1	36796	GTTCACTGCCGTATAGGCAGCTAAGAAA	ACTGGAGATACGTGCACAGATCGGACGACACG	28	32	PA14_WT	5	ACTGGAGATACGTGCACAGATCGGACGACACG	forward	PA14_WT_5
NODE_28_length_68065_cov_121.231188	1	36856	GTTCACTGCCGTATAGGCAGCTAAGAAA	ATATCAGTTTGCATGGTTTGCTCCTACCAAGC	28	32	PA14_WT	6	ATATCAGTTTGCATGGTTTGCTCCTACCAAGC	forward	PA14_WT_6
NODE_28_length_68065_cov_121.231188	1	36916	GTTCACTGCCGTATAGGCAGCTAAGAAA	TTGCATCGCACCCTCCTGCTCACCGACCAGGC	28	32	PA14_WT	7	GCCTGGTCGGTGAGCAGGAGGGTGCGATGCAA	forward	PA14_WT_7
NODE_28_length_68065_cov_121.231188	1	36976	GTTCACTGCCGTATAGGCAGCTAAGAAA	TGAACGTTCACGCATCACGCGCCTTTCCGGCC	28	32	PA14_WT	8	GGCCGGAAAGGCGCGTGATGCGTGAACGTTCA	forward	PA14_WT_8
NODE_28_length_68065_cov_121.231188	1	37036	GTTCACTGCCGTATAGGCAGCTAAGAAA	AGGCAGACGAGTACGCGCGGTCTCGCGAAGTG	28	32	PA14_WT	9	AGGCAGACGAGTACGCGCGGTCTCGCGAAGTG	forward	PA14_WT_9
NODE_28_length_68065_cov_121.231188	1	37096	GTTCACTGCCGTATAGGCAGCTAAGAAA	AGAACATGGCCCGGCTCCCGACGTTGCTGCGG	28	32	PA14_WT	10	AGAACATGGCCCGGCTCCCGACGTTGCTGCGG	forward	PA14_WT_10
NODE_28_length_68065_cov_121.231188	1	37156	GTTCACTGCCGTATAGGCAGCTAAGAAA	ATGACGCAAGACGAGCTTGTCCGCCTTCTGGC	28	32	PA14_WT	11	ATGACGCAAGACGAGCTTGTCCGCCTTCTGGC	forward	PA14_WT_11
NODE_28_length_68065_cov_121.231188	1	37216	GTTCACTGCCGTATAGGCAGCTAAGAAA	GTTTGCAGGAAGCGGCGCTATCGCACCGAACT	28	32	PA14_WT	12	AGTTCGGTGCGATAGCGCCGCTTCCTGCAAAC	forward	PA14_WT_12
NODE_28_length_68065_cov_121.231188	1	37276	GTTCACTGCCGTATAGGCAGCTAAGAAA	ATAGCTACGCCGAGCCAGTTGTAAGCTGACGC	28	32	PA14_WT	13	ATAGCTACGCCGAGCCAGTTGTAAGCTGACGC	forward	PA14_WT_13
NODE_28_length_68065_cov_121.231188	2	45953	TTTCTTAGCTGCCTACACGGCAGTGAAC	TGGATTCATGTATCAGGCATCGTACTCGGCAA	28	32	PA14_WT	14	TGGATTCATGTATCAGGCATCGTACTCGGCAA	forward	PA14_WT_14
NODE_28_length_68065_cov_121.231188	2	46013	TTTCTTAGCTGCCTACACGGCAGTGAAC	CAGGTAGACGCGGACATCAAGCCCGCCGTGAA	28	32	PA14_WT	15	CAGGTAGACGCGGACATCAAGCCCGCCGTGAA	forward	PA14_WT_15
NODE_28_length_68065_cov_121.231188	2	46073	TTTCTTAGCTGCCTACACGGCAGTGAAC	GAGAGCCGCAGGGAGCGGGGCCGCAAACTCCT	28	32	PA14_WT	16	AGGAGTTTGCGGCCCCGCTCCCTGCGGCTCTC	forward	PA14_WT_16
NODE_28_length_68065_cov_121.231188	2	46133	TTTCTTAGCTGCCTACACGGCAGTGAAC	TGGAGGCGACCGAACCCGGGCTGTTCGAGGAT	28	32	PA14_WT	17	ATCCTCGAACAGCCCGGGTTCGGTCGCCTCCA	forward	PA14_WT_17
NODE_28_length_68065_cov_121.231188	2	46193	TTTCTTAGCTGCCTACACGGCAGTGAAC	AACCGCGCGCAACAGCTGTGCATCGTCACCTT	28	32	PA14_WT	18	AACCGCGCGCAACAGCTGTGCATCGTCACCTT	forward	PA14_WT_18
NODE_28_length_68065_cov_121.231188	2	46253	TTTCTTAGCTGCCTACACGGCAGTGAAC	CGTCTCGATGCTGCCGTCGATGAGCGTCTTGT	28	32	PA14_WT	19	ACAAGACGCTCATCGACGGCAGCATCGAGACG	forward	PA14_WT_19
NODE_28_length_68065_cov_121.231188	2	46313	TTTCTTAGCTGCCTACACGGCAGTGAAC	TTATCAAGCGGCTGTGCTGGGCCTGTTTCGTT	28	32	PA14_WT	20	AACGAAACAGGCCCAGCACAGCCGCTTGATAA	forward	PA14_WT_20
NODE_28_length_68065_cov_121.231188	2	46373	TTTCTTAGCTGCCTACACGGCAGTGAAC	GCCTTCGGTGGTGATCTTTCCGTTGTTTGCCT	28	32	PA14_WT	21	AGGCAAACAACGGAAAGATCACCACCGAAGGC	forward	PA14_WT_21
NODE_28_length_68065_cov_121.231188	2	46433	TTTCTTAGCTGCCTACACGGCAGTGAAC	AATCGTGCTCGAGATACCAGCCATCCGCGCAC	28	32	PA14_WT	22	AATCGTGCTCGAGATACCAGCCATCCGCGCAC	forward	PA14_WT_22
NODE_28_length_68065_cov_121.231188	2	46493	TTTCTTAGCTGCCTACACGGCAGTGAAC	AACAGAACCGCGCACCTCGATCAGCCTCGCAT	28	32	PA14_WT	23	AACAGAACCGCGCACCTCGATCAGCCTCGCAT	forward	PA14_WT_23
NODE_28_length_68065_cov_121.231188	2	46553	TTTCTTAGCTGCCTACACGGCAGTGAAC	GTAAATCCAGCGCCTGGGCTGCGCATTGTCCA	28	32	PA14_WT	24	GTAAATCCAGCGCCTGGGCTGCGCATTGTCCA	forward	PA14_WT_24
NODE_28_length_68065_cov_121.231188	2	46613	TTTCTTAGCTGCCTACACGGCAGTGAAC	CACGCAGCCAGGCTCGAACATCGGCCCGGCTT	28	32	PA14_WT	25	AAGCCGGGCCGATGTTCGAGCCTGGCTGCGTG	forward	PA14_WT_25
NODE_28_length_68065_cov_121.231188	2	46673	TTTCTTAGCTGCCTACACGGCAGTGAAC	TACTACGACGACGCTTTGCAGGCTGATATTCA	28	32	PA14_WT	26	TACTACGACGACGCTTTGCAGGCTGATATTCA	forward	PA14_WT_26
NODE_28_length_68065_cov_121.231188	2	46733	TTTCTTAGCTGCCTACACGGCAGTGAAC	ACGACGCGACCAGAATCGCGATTTGCACCCAC	28	32	PA14_WT	27	ACGACGCGACCAGAATCGCGATTTGCACCCAC	forward	PA14_WT_27
NODE_28_length_68065_cov_121.231188	2	46793	TTTCTTAGCTGCCTACACGGCAGTGAAC	GCGCTGACGCCGCATTCGGCGATCTGCTTCGT	28	32	PA14_WT	28	ACGAAGCAGATCGCCGAATGCGGCGTCAGCGC	forward	PA14_WT_28
NODE_28_length_68065_cov_121.231188	2	46853	TTTCTTAGCTGCCTACACGGCAGTGAAC	CGGGCGCTTGCGCCGGATCGGCGAATTGGATG	28	32	PA14_WT	29	CATCCAATTCGCCGATCCGGCGCAAGCGCCCG	forward	PA14_WT_29
NODE_28_length_68065_cov_121.231188	2	46913	TTTCTTAGCTGCCTACACGGCAGTGAAC	CCGGGCTGGATGGACTCGAAGGGCGCCAGGCT	28	32	PA14_WT	30	AGCCTGGCGCCCTTCGAGTCCATCCAGCCCGG	forward	PA14_WT_30
NODE_28_length_68065_cov_121.231188	2	46973	TTTCTTAGCTGCCTACACGGCAGTGAAC	GACCAGATCCTGCCGCAGTACTGGCAGGACCG	28	32	PA14_WT	31	CGGTCCTGCCAGTACTGCGGCAGGATCTGGTC	forward	PA14_WT_31
NODE_28_length_68065_cov_121.231188	2	47033	TTTCTTAGCTGCCTACACGGCAGTGAAC	GTCGCAGCCACTGTGTCGGCCAAAACCAGGTC	28	32	PA14_WT	32	GACCTGGTTTTGGCCGACACAGTGGCTGCGAC	forward	PA14_WT_32
NODE_28_length_68065_cov_121.231188	2	47093	TTTCTTAGCTGCCTACACGGCAGTGAAC	TTGACGAACGCCGTCCAGAAGTCACCACCCGGC	28	33	PA14_WT	33	GCCGGGTGGTGACTTCTGGACGGCGTTCGTCAA	forward	PA14_WT_33
NODE_28_length_68065_cov_121.231188	2	47154	TTTCTTAGCTGCCTACACGGCAGTGAAC	ACCGCGCTCGACTACTACAACGTCCGGCTGAT	28	32	PA14_WT	34	ACCGCGCTCGACTACTACAACGTCCGGCTGAT	forward	PA14_WT_34
